# Tertiary-interaction characters enable fast, model-based structural phylogenetics beyond the twilight zone

**DOI:** 10.1101/2023.12.12.571181

**Authors:** Caroline Puente-Lelievre, Ashar J. Malik, Jordan Douglas, David Ascher, Matthew Baker, Jane Allison, Anthony Poole, Daniel Lundin, Matthew Fullmer, Remco Bouckert, Hyunbin Kim, Martin Steinegger, Nicholas Matzke

## Abstract

Protein structure is more conserved than protein sequence, and therefore may be useful for phylogenetic inference beyond the “twilight zone” where sequence similarity is highly decayed. Until recently, structural phylogenetics was constrained by the lack of solved structures for most proteins, and the reliance on phylogenetic distance methods which made it difficult to treat inference and uncertainty statistically. AlphaFold has mostly overcome the first problem by making structural predictions readily available. We address the second problem by redeploying a structural alphabet recently developed for Foldseek, a highly-efficient deep homology search program. For each residue in a structure, Foldseek identifies a tertiary interaction closest-neighbor residue in the structure, and classifies it into one of twenty “3Di” states. We test the hypothesis that 3Dis can be used as standard phylogenetic characters using a dataset of 53 structures from the ferritin-like superfamily. We performed 60 IQtree Maximum Likelihood runs to compare structure-free, PDB, and AlphaFold analyses, and default versus custom model sets that include a 3DI-specific rate matrix. Analyses that combine amino acids, 3Di characters, partitioning, and custom models produce the closest match to the structural distances tree of Malik et al. (2020), avoiding the long-branch attraction errors of structure-free analyses. Analyses include standard ultrafast bootstrapping confidence measures, and take minutes instead of weeks to run on desktop computers. These results suggest that structural phylogenetics could soon be routine practice in protein phylogenetics, allowing the re-exploration of many fundamental phylogenetic problems.
