## Supplementary material for "Tertiary-interaction characters enable fast, model-based structural phylogenetics beyond the twilight zone": 01_ferritin_taxa_v1.xlsx

### Sheet: Sheet1
					Malik et al. 2020 dataset
	Practice dataset				Table S1: PDB accession codes, chain identifiers and lengths of the proteins from the three protein families, globins, trypsin-like serine proteases and aldoketo reductases (NADP) used to test the contribution of Qlength to Qscore.											Table S2: PDB accession codes and chain, SCOP, CATH and Pfam identifiers of protein structures used previously by Lundin et al. (Lundin et al., 2012) to build a structural phylogeny of the ferritin-like family. Protein structures unclassified by SCOP are left blank. "*" indicates structures that were excluded from our analysis due a) belonging to families uncharacterised by SCOP; (b) having fewer…					53	PDBs used
					Globins				Trypsin-like serine proteases			Aldo-keto reductases (NADP)
	36 ferritins, clade order	alphabetical	used		PDB	Chain	Length		PDB	Chain	Length	PDB	Chain	Length		PDB	Chain	SCOP	CATH	Pfam	keep	Malik_dataset	practice-34hits	to_add	added?
	1dps_A.pdb	1afr_A.pdb			1dxv	B	146		3hgp	A	240	3m4h	A	316		1bcf	A	a.25.1.1	1.20.1260.10	PF00210	TRUE	1bcf_A	1bcf_A.pdb
	1jts_A.pdb	1bcf_A.pdb			4mqi	A	140		4z6a	H	249	1mi3	A	322		1bg7	A	a.25.1.1	1.20.1260.10	PF00210	TRUE	1bg7_A		1bg7_A
	1o9r_A.pdb	1dps_A.pdb			3sdh	A	146		1a0l	A	244	2hdj	A	323		1dps	A	a.25.1.1	1.20.1260.10	PF00210	TRUE	1dps_A	1dps_A.pdb
	1uvh_A.pdb	1eum_A.pdb			1uc3	A	149		4crg	A	238	2hej	A	323		1eum	A	a.25.1.1	1.20.1260.10	PF00210	TRUE	1eum_A	1eum_A.pdb
	2ux1_A.pdb	1jgc_A.pdb			5eys	A	148		1t8o	C	245	4xzm	X	316		1jgc	A	a.25.1.1	1.20.1260.10	PF00210	TRUE	1jgc_A	1jgc_A.pdb
	1ji4_A.pdb	1ji4_A.pdb			3cy5	A	141		2wph	S	235	4gac	A	324		1ji4	A	a.25.1.1	1.20.1260.10	PF00210	TRUE	1ji4_A	1ji4_A.pdb
	1ji5_A.pdb	1ji5_A.pdb			3d1a	B	145		3p8g	A	241	1ah0	A	316		1ji5	A	a.25.1.1	1.20.1260.10	PF00210	TRUE	1ji5_A	1ji5_A.pdb
	1jig_A.pdb	1jig_A.pdb			2h8f	A	143		1l4z	A	248	4mhb	A	297		1jig	A	a.25.1.1	1.20.1260.10	PF00210	TRUE	1jig_A	1jig_A.pdb
	2chp_A.pdb	1jk0_A.pdb			1hbr	B	146		5lhr	A	247	1afs	A	323		1jts	A	a.25.1.1	1.20.1260.10	PF00210	TRUE	1jts_A	1jts_A.pdb
	1bcf_A.pdb	1jts_A.pdb			2h8f	B	146		4dgj	A	235	1q13	A	323		1krq	A	a.25.1.1	1.20.1260.10	PF00210	TRUE	1krq_A	1krq_A.pdb
	3e1q_A.pdb	1krq_A.pdb			2d5x	B	146		1fon	A	240	1og6	A	298		1lb3	A	a.25.1.1	1.20.1260.10	PF00210	TRUE	1lb3_A	1lb3_A.pdb
	2fkz_A.pdb	1lb3_A.pdb			2d5x	A	141		1m9u	A	241	3o3r	A	316		1n1q	A	a.25.1.1	1.20.1260.10	PF00210	TRUE	1n1q_A		1n1q_A
	1jgc_A.pdb	1lko_A.pdb			3tm9	A	146		1ao5	A	237	fvl	A	324		1nfv	A	a.25.1.1	1.20.1260.10	PF00210	TRUE	1nfv_A	1nfv_A.pdb
	1nfv_A.pdb	1nfv_A.pdb			3gqp	B	145		4nfe	A	237	4r9o	A	301		1o9r	A	a.25.1.1	1.20.1260.10	PF00210	TRUE	1o9r_A	1o9r_A.pdb
	1afr_A.pdb	1o9r_A.pdb			3gqp	A	141		1pfx	C	235	1vp5	A	298		1qgh	A	a.25.1.1	1.20.1260.10	PF00210	TRUE	1qgh_A		1qgh_A
	2uw1_A.pdb	1r2f_A.pdb			1i3d	A	146		1sgf	G	237	1gve	A	327		1r03	A	a.25.1.1	1.20.1260.10	PF00210	TRUE	1r03_A		1r03_A
	1za0_A.pdb	1uvh_A.pdb			1myt	A	146		4bnr	A	237	1c9w	A	315		*1rci	A	a.25.1.1	1.20.1260.10	PF00210	FALSE
	1eum_A.pdb	1uzr_A.pdb			1a4f	A	141		5gvt	A	250	1mzr	A	296		*1s3q	A	a.25.1.1	1.20.1260.10	PF00210	FALSE
	1krq_A.pdb	1vlg_A.pdb			4f4o	B	146		1sgf	A	240	3ln3	A	324		1tjo	A	a.25.1.1	1.20.1260.10	PF00210	TRUE	1tjo_A		1tjo_A
	1vlg_A.pdb	1w68_A.pdb			1qpw	A	141		3w94	A	235	1qwk	A	317		1tk6	A	a.25.1.1	1.20.1260.10	PF00210	TRUE	1tk6_A		1tk6_A
	2jd7_A.pdb	1yuz_A.pdb														1uvh	A	a.25.1.1	1.20.1260.10	PF00210	TRUE	1uvh_A	1uvh_A.pdb
	1lb3_A.pdb	1z6o_A.pdb														1vlg	A	a.25.1.1	1.20.1260.10	PF00210	TRUE	1vlg_A	1vlg_A.pdb
	2za7_A.pdb	1za0_A.pdb														1z6o	A	a.25.1.1	1.20.1260.10	PF00210	TRUE	1z6o_A	1z6o_A.pdb
	1z6o_A.pdb	2chp_A.pdb														1z6o	M	a.25.1.1	1.20.1260.10	PF00210	TRUE	1z6o_M		1z6o_M
	2fzf_A.pdb	2cwl_A.pdb	2cwl_A.pdb	MalikExcluded												2chp	A	a.25.1.0	1.20.1260.10	PF00210	TRUE	2chp_A	2chp_A.pdb
	1w68_A.pdb	2fkz_A.pdb														*2clb	A		1.20.1260.10	PF00210	FALSE
	2uw2_A.pdb	2fzf_A.pdb														2fjc	A	a.25.1.1	1.20.1260.10	PF00210	TRUE	2fjc_A		2fjc_A
	1jk0_A.pdb	2ib0_A.pdb	2ib0_A.pdb	MalikExcluded												2fkz	A	a.25.1.1	1.20.1260.10	PF00210	TRUE	2fkz_A	2fkz_A.pdb
	1r2f_A.pdb	2jd7_A.pdb														2jd7	A	a.25.1.0	1.20.1260.10	PF00210	TRUE	2jd7_A	2jd7_A.pdb
	1uzr_A.pdb	2uw1_A.pdb														*2qqy	A		1.20.1260.10	PF00210	FALSE
	3dhg_A.pdb	2uw2_A.pdb														2ux1	A	a.25.1.1	1.20.1260.10	PF00210	TRUE	2ux1_A	2ux1_A.pdb
	2cwl_A.pdb	2ux1_A.pdb														2vzb	A		1.20.1260.10	PF00210	TRUE	2vzb_A		2vzb_A
	2ib0_A.pdb	2za7_A.pdb														2za7	A	a.25.1.1	1.20.1260.10	PF00210	TRUE	2za7_A	2za7_A.pdb
	1lko_A.pdb	3dhg_A.pdb														3e1q	A	a.25.1.1	1.20.1260.10	PF00210	TRUE	3e1q_A	3e1q_A.pdb
	1yuz_A.pdb	3e1q_A.pdb														3e6s	A	a.25.1.1	1.20.1260.10	PF00210	TRUE	3e6s_A		3e6s_A
	3qhb_A.pdb	3qhb_A.pdb														*3fvb	A	a.25.1.0	1.20.1260.10	PF00210	FALSE
																1jk0	A	a.25.1.2	1.10.620.20	PF00268	TRUE	1jk0_A	1jk0_A.pdb
																*1jk0	B	a.25.1.2	1.10.620.20	PF00268	FALSE
																1mxr	A	a.25.1.2	1.10.620.20	PF00268	TRUE	1mxr_A		1mxr_A
																1oqu	A	a.25.1.2	1.10.620.20	PF00268	TRUE	1oqu_A		1oqu_A
																1r2f	A	a.25.1.2	1.10.620.20	PF00268	TRUE	1r2f_A	1r2f_A.pdb
																*1syy	A	a.25.1.2	1.10.620.20	PF00268	FALSE
																1uzr	A	a.25.1.2	1.10.620.20	PF00268	TRUE	1uzr_A	1uzr_A.pdb
																1w68	A	a.25.1.2	1.10.620.20	PF00268	TRUE	1w68_A	1w68_A.pdb
																*2rcc	A		1.10.620.20	PF00268	FALSE
																2uw2	A	a.25.1.2	1.10.620.20	PF00268	TRUE	2uw2_A	2uw2_A.pdb
																*3dhz	A	a.25.1.2	1.10.620.20	PF00268	FALSE
																3ee4	A		1.10.620.20	PF00268	TRUE	3ee4_A		3ee4_A
																*1z3a	A	c.97.1.2	3.41.140.10	PF00383	FALSE
																*1mhy	B	a.25.1.2	1.10.620.20	PF02332	FALSE
																*1mhy	D	a.25.1.2	1.10.620.20	PF02332	FALSE
																1mty	B	a.25.1.2	1.10.620.20	PF02332	TRUE	1mty_B		1mty_B
																1mty	D	a.25.1.2	1.10.620.20	PF02332	TRUE	1mty_D		1mty_D
																*1xvb	A	a.25.1.2	1.10.620.20	PF02332	FALSE
																*1xvb	C	a.25.1.2	1.10.620.20	PF02332	FALSE
																*2inc	A	a.25.1.2	1.10.620.20	PF02332	FALSE
																2inc	B	a.25.1.2	1.10.620.20	PF02332	TRUE	2inc_B		2inc_B
																*2inp	A		1.10.620.20	PF02332	FALSE
																2inp	C		1.10.620.20	PF02332	TRUE	2inp_C		2inp_C
																3dhg	A	a.25.1.2	1.10.620.20	PF02332	TRUE	3dhg_A	3dhg_A.pdb
																*3dhg	B	a.25.1.2	1.10.620.20	PF02332	FALSE
																1lko	A	a.25.1.1	1.20.1260.10	PF02915	TRUE	1lko_A	1lko_A.pdb
																*1vjx	A	a.25.1.1	1.20.1260.10	PF02915	FALSE
																1yuz	A	a.25.1.1	1.20.1260.10	PF02915	TRUE	1yuz_A	1yuz_A.pdb
																2fzf	A	a.25.1.1	1.20.1260.10	PF02915	TRUE	2fzf_A	2fzf_A.pdb
																*2oh3	A	a.25.1.8	1.20.1260.10	PF02915	FALSE
																3qhb	A		1.20.1260.10	PF02915	TRUE	3qhb_A	3qhb_A.pdb
																1afr	A	a.25.1.2	1.10.620.20	PF03405	TRUE	1afr_A	1afr_A.pdb
																*1oqb	A	a.25.1.2	1.10.620.20	PF03405	FALSE
																1za0	A	a.25.1.2	1.10.620.20	PF03405	TRUE	1za0_A	1za0_A.pdb
																2uw1	A	a.25.1.2	1.10.620.20	PF03405	TRUE	2uw1_A	2uw1_A.pdb
																2uw1	B	a.25.1.2	1.10.620.20	PF03405	TRUE	2uw1_B		2uw1_B
																*2qf9	A		1.20.1260.10	PF03713	FALSE
																*1o9i	A	a.25.1.3	1.20.1260.10	PF05067	FALSE
																*2cwl	A	a.25.1.3	1.20.1260.130	PF05067	FALSE
																1otk	A	a.25.1.2	1.20.1260.10	PF05138	TRUE	1otk_A		1otk_A
																*2gs4	A	a.25.1.4	1.20.1260.10	PF05974	FALSE
																*2gyq	A	a.25.1.4	1.20.1260.10	PF05974	FALSE
																*2itb	A	a.25.1.7	1.20.1260.10	PF06175	FALSE
																*3fse	A		1.20.1260.10	PF09537	FALSE
																*2oc5	A	a.25.1.6	1.20.1260.10	PF11266	FALSE
																*3ez0	A		1.20.1260.10	PF13794	FALSE
																*2ib0	A	a.25.1.9	1.20.1260.10	PF14530	FALSE
