## Supplementary material for "Tertiary-interaction characters enable fast, model-based structural phylogenetics beyond the twilight zone": FAMSA_MIQS.txt

A	R	N	D	C	Q	E	G	H	I	L	K	M	F	P	S	T	W	Y	V	B	Z	X	*
3.2	-1.3	-0.4	-0.4	1.5	-0.2	-0.4	0.4	-1.2	-1.3	-1.4	-0.7	-1	-2.3	-0.1	0.8	0.8	-3.6	-2.4	0	-6.1	-6.1	-6.1	-6.1
-1.3	6.2	-0.1	-1.5	-2.7	1.8	-0.7	-1.9	0.9	-2.4	-2.5	3.3	-1.1	-3.3	-1.1	-0.3	-0.9	-3.8	-1.9	-2.3	-6.1	-6.1	-6.1	-6.1
-0.4	-0.1	5.1	2.6	-1.6	0.9	0.8	0.2	1	-3.6	-3.5	0.7	-2.3	-3.5	-1.4	0.9	0	-4.5	-1.5	-2.6	-6.1	-6.1	-6.1	-6.1
-0.4	-1.5	2.6	5.7	-3.7	0.9	2.7	-0.5	0.3	-4.5	-4.6	0.4	-3.3	-5.8	-0.3	0.3	-0.2	-5.3	-3.9	-3.5	-6.1	-6.1	-6.1	-6.1
1.5	-2.7	-1.6	-3.7	11.7	-2.8	-3.2	-1.7	-1.2	0.2	-2.3	-3.2	0.1	-2.8	-2.8	1	0	-6.1	-0.7	1.8	-6.1	-6.1	-6.1	-6.1
-0.2	1.8	0.9	0.9	-2.8	3.6	2.1	-1.6	1.2	-2.2	-1.9	1.7	-0.4	-2.4	-0.4	0.4	0.1	-5.4	-2.8	-1.8	-6.1	-6.1	-6.1	-6.1
-0.4	-0.7	0.8	2.7	-3.2	2.1	4.3	-1.3	-0.2	-3.3	-2.8	1.1	-2.3	-4.1	0	0.4	-0.2	-5.8	-2.4	-2.3	-6.1	-6.1	-6.1	-6.1
0.4	-1.9	0.2	-0.5	-1.7	-1.6	-1.3	7.6	-1.6	-5.4	-4.8	-1.7	-3.6	-4.6	-1.6	0	-1.9	-4.8	-4.5	-3.8	-6.1	-6.1	-6.1	-6.1
-1.2	0.9	1	0.3	-1.2	1.2	-0.2	-1.6	7.5	-2.2	-1.9	0	-2.1	0	-1.5	0	-0.2	-0.3	2.1	-2.3	-6.1	-6.1	-6.1	-6.1
-1.3	-2.4	-3.6	-4.5	0.2	-2.2	-3.3	-5.4	-2.2	4.6	3.1	-2.3	1.7	0.7	-3.7	-2.8	-0.7	-0.7	-0.8	3.3	-6.1	-6.1	-6.1	-6.1
-1.4	-2.5	-3.5	-4.6	-2.3	-1.9	-2.8	-4.8	-1.9	3.1	4.6	-2.4	3.2	2.1	-2.8	-2.9	-1.6	-0.2	0	2	-6.1	-6.1	-6.1	-6.1
-0.7	3.3	0.7	0.4	-3.2	1.7	1.1	-1.7	0	-2.3	-2.4	3.6	-1.1	-3.7	-0.1	0	0	-4	-2.3	-2	-6.1	-6.1	-6.1	-6.1
-1	-1.1	-2.3	-3.3	0.1	-0.4	-2.3	-3.6	-2.1	1.7	3.2	-1.1	5.4	1.4	-2.8	-1.8	-0.8	-2.1	-0.9	1.4	-6.1	-6.1	-6.1	-6.1
-2.3	-3.3	-3.5	-5.8	-2.8	-2.4	-4.1	-4.6	0	0.7	2.1	-3.7	1.4	7.4	-3.7	-2.6	-2.3	4.2	5.2	-0.3	-6.1	-6.1	-6.1	-6.1
-0.1	-1.1	-1.4	-0.3	-2.8	-0.4	0	-1.6	-1.5	-3.7	-2.8	-0.1	-2.8	-3.7	8.4	-0.1	-0.5	-3.6	-4.5	-2.5	-6.1	-6.1	-6.1	-6.1
0.8	-0.3	0.9	0.3	1	0.4	0.4	0	0	-2.8	-2.9	0	-1.8	-2.6	-0.1	3.1	1.6	-3.5	-1.5	-1.4	-6.1	-6.1	-6.1	-6.1
0.8	-0.9	0	-0.2	0	0.1	-0.2	-1.9	-0.2	-0.7	-1.6	0	-0.8	-2.3	-0.5	1.6	3.8	-5.3	-2.1	-0.1	-6.1	-6.1	-6.1	-6.1
-3.6	-3.8	-4.5	-5.3	-6.1	-5.4	-5.8	-4.8	-0.3	-0.7	-0.2	-4	-2.1	4.2	-3.6	-3.5	-5.3	14.8	4.9	-3.3	-6.1	-6.1	-6.1	-6.1
-2.4	-1.9	-1.5	-3.9	-0.7	-2.8	-2.4	-4.5	2.1	-0.8	0	-2.3	-0.9	5.2	-4.5	-1.5	-2.1	4.9	8.3	-1.2	-6.1	-6.1	-6.1	-6.1
0	-2.3	-2.6	-3.5	1.8	-1.8	-2.3	-3.8	-2.3	3.3	2	-2	1.4	-0.3	-2.5	-1.4	-0.1	-3.3	-1.2	3.5	-6.1	-6.1	-6.1	-6.1
-6.1	-6.1	-6.1	-6.1	-6.1	-6.1	-6.1	-6.1	-6.1	-6.1	-6.1	-6.1	-6.1	-6.1	-6.1	-6.1	-6.1	-6.1	-6.1	-6.1	-6.1	-6.1	-6.1	-6.1
-6.1	-6.1	-6.1	-6.1	-6.1	-6.1	-6.1	-6.1	-6.1	-6.1	-6.1	-6.1	-6.1	-6.1	-6.1	-6.1	-6.1	-6.1	-6.1	-6.1	-6.1	-6.1	-6.1	-6.1
-6.1	-6.1	-6.1	-6.1	-6.1	-6.1	-6.1	-6.1	-6.1	-6.1	-6.1	-6.1	-6.1	-6.1	-6.1	-6.1	-6.1	-6.1	-6.1	-6.1	-6.1	-6.1	-6.1	-6.1
-6.1	-6.1	-6.1	-6.1	-6.1	-6.1	-6.1	-6.1	-6.1	-6.1	-6.1	-6.1	-6.1	-6.1	-6.1	-6.1	-6.1	-6.1	-6.1	-6.1	-6.1	-6.1	-6.1	-6.1
