## Supplementary material for "Tertiary-interaction characters enable fast, model-based structural phylogenetics beyond the twilight zone": 53_ferritin_alphafold_hits_v2.xlsx

### Sheet: 53_ferritins_alphafolds
Malik et al. 2020, Fig. 10ab groups									Alphafold download from:			https://alphafold.ebi.ac.uk/				(5-10 minutes per hit??)
input_order	alpha_order	type	Pfam	family	subfamily	clade_order	orig_order	M20tip	structure	uniprot	match_pct	best hit(s)	strain	details	notes
1				type 2, Pfam03405, FA_desaturase_2	type2_3taxa	1	1	1afr_A	1afr_A.pdb	B9T0X0 (B9T0X0_RICCO)	100	Acyl-[acyl-carrier-protein] desaturase	Ricinus communis (Castor bean)	ProteinAcyl-[acyl-carrier-protein] desaturase GeneRCOM_1238330 Source organism Ricinus communis (Castor bean) UniProt B9T0X0 Experimental structuresNone available in the PDB Biological functionIntroduction of a cis double bond between carbons of the acyl chain.
34		type 3		Bacterioferritins	Bacterioferritins_1taxon	34	2	1bcf_A	1bcf_A.pdb	P0ABD3 (BFR_ECOLI)	100	Bacterioferritin	E. coli K-12	Bacterioferritin Genebfr Source organismEscherichia coli (strain K12)go to search UniProtP0ABD3go to UniProt Experimental structures24 structures in PDB for P0ABD3go to PDBe-KB Biological functionIron-storage protein, whose ferroxidase center binds Fe(2+) ions, oxidizes them by dioxygen to Fe(3+), and participates in the subsequent Fe(3+) oxide mineral core formation within the central cavity of …
23		type 3	Pfam00210, Ferritin	Ferritins		23	3	1bg7_A	1bg7_A.pdb	P07229 (FRI1_LITCT)	152/153	Ferritin, higher subunit	Lithobates catesbeianus	Ferritin, higher subunit GeneUnknown Source Organism Lithobates catesbeianus search this organism UniProt P07229 go to UniProt Experimental structures1 PDB structure for P07229
40		type 3	Pfam00210, Ferritin	Dps_and_related	Dps_clade1	40	4	1dps_A	1dps_A.pdb	P0ABT2 (DPS_ECOLI)	158/159	DNA protection during starvation protein	E. coli K-12	DNA protection during starvation protein Genedps Source organismEscherichia coli (strain K12)go to search UniProtP0ABT2go to UniProt Experimental structures18 structures in PDB for P0ABT2go to PDBe-KB Biological functionDuring stationary phase, binds the chromosome non-specifically, forming a highly ordered and stable dps-DNA co-crystal within which chromosomal DNA is condensed and protected from…
28		type 3	Pfam00210, Ferritin	Ferritins		28	5	1eum_A	1eum_A.pdb	P0A998 (FTNA_ECOLI)	161/161	Bacterial non-heme ferritin	E. coli K-12	Bacterial non-heme ferritin GeneftnA Source organismEscherichia coli (strain K12)go to search UniProt P0A998 go to UniProt Experimental structures3 structures in PDB for P0A998go to PDBe-KB Biological functionIron-storage protein.
37		type 3		Bacterioferritins	Bacterioferritins_4taxa	37	6	1jgc_A	1jgc_A.pdb	Q59738 (BFR_RHOCA)	100	Bacterioferritin	Rhodobacter capsulatus	Bacterioferritin Genebfr Source organism Rhodobacter capsulatus (Rhodopseudomonas capsulata)go to search UniProt Q59738 go to UniProt Experimental structures1 structure in PDB for Q59738go to PDBe-KB Biological functionIron-storage protein, whose ferroxidase center binds Fe(2+) ions, oxidizes them by dioxygen to Fe(3+), and participates in the subsequent Fe(3+) oxide mineral core formation within…
46		type 3	Pfam00210, Ferritin	Dps_and_related	Dps_clade2	46	7	1ji4_A	1ji4_A.pdb	P43313 (DPS_HELPY)	144/144	DNA starvation/stationary phase protection protein; DNA polymerase sliding clamp subunit	Helicobacter pylori	DNA protection during starvation protein Genedps Source organismHelicobacter pylori (strain ATCC 700392 / 26695) (Campylobacter pylori)go to search UniProt P43313 go to UniProt Experimental structures1 structure in PDB for P43313go to PDBe-KB Biological functionProtects DNA from oxidative damage by sequestering intracellular Fe(2+) ion and storing it in the form of Fe(3+) oxyhydroxide mineral. On…
50		type 3	Pfam00210, Ferritin	Dps_and_related	Dps_clade2	50	8	1ji5_A	1ji5_A.pdb	Q8RPQ2 (DPS2_BACAN)	142/142	DNA protection during starvation protein 2	Bacillus anthracis	DNA protection during starvation protein 2 Genedps2 Source organism Bacillus anthracis UniProt Q8RPQ2 go to UniProt Experimental structures1 structure in PDB for Q8RPQ2go to PDBe-KB Biological functionProtects DNA from oxidative damage by sequestering intracellular Fe(2+) ion and storing it in the form of Fe(3+) oxyhydroxide mineral. One hydrogen peroxide oxidizes two Fe(2+) ions, which prevents …
51		type 3	Pfam00210, Ferritin	Dps_and_related	Dps_clade2	51	9	1jig_A	1jig_A.pdb	Q8RPQ1 (DPS1_BACAN)	146/146	DNA protection during starvation protein 1	Bacillus anthracis	DNA protection during starvation protein 1 Genedps1 Source organism Bacillus anthracis go to search UniProt Q8RPQ1 go to UniProt Experimental structures1 structure in PDB for Q8RPQ1go to PDBe-KB Biological functionProtects DNA from oxidative damage by sequestering intracellular Fe(2+) ion and storing it in the form of Fe(3+) oxyhydroxide mineral. One hydrogen peroxide oxidizes two Fe(2+) ions, wh…
5		type 1		RNR R2, Pfam00268, Ribonuc_red_sim	RNR_R2_3taxaA	5	10	1jk0_A	1jk0_A.pdb	P09938 (RIR2_YEAST)	334/334	Ribonucleoside-diphosphate reductase small chain 1 (RNR2)	Saccharomyces cerevisiae (strain ATCC 204508 / S288c) (Baker's yeast)	Ribonucleoside-diphosphate reductase small chain 1 GeneRNR2 Source organism Saccharomyces cerevisiae (strain ATCC 204508 / S288c) (Baker's yeast) go to search UniProt P09938 go to UniProt Experimental structures3 structures in PDB for P09938go to PDBe-KB Biological functionProvides the precursors necessary for DNA synthesis. Catalyzes the biosynthesis of deoxyribonucleotides from the correspondin…
41		type 3	Pfam00210, Ferritin	Dps_and_related	Dps_clade1	41	11	1jts_A	1jts_A.pdb	P0ABT2 (DPS_ECOLI)	153/155	DNA protection during starvation protein (DPS 2)	E. coli K-12	DNA protection during starvation protein Genedps Source organismEscherichia coli (strain K12)go to search UniProtP0ABT2go to UniProt Experimental structures18 structures in PDB for P0ABT2go to PDBe-KB Biological functionDuring stationary phase, binds the chromosome non-specifically, forming a highly ordered and stable dps-DNA co-crystal within which chromosomal DNA is condensed and protected from…
29		type 3	Pfam00210, Ferritin	Ferritins		29	12	1krq_A	1krq_A.pdb	Q46106 (FTN_CAMJE)	164/164	Bacterial non-heme ferritin	Campylobacter jejuni subsp. jejuni serotype O:2 (strain ATCC 700819 / NCTC 11168)	Bacterial non-heme ferritin Geneftn Source organismCampylobacter jejuni subsp. jejuni serotype O:2 (strain ATCC 700819 / NCTC 11168)go to search UniProt Q46106 go to UniProt Experimental structures1 structure in PDB for Q46106go to PDBe-KB Biological functionIron-storage protein.
24		type 3	Pfam00210, Ferritin	Ferritins		24	13	1lb3_A	1lb3_A.pdb	Q9CPX4 (Q9CPX4_MOUSE)	166/166	Ferritin	Mus musculus (Mouse)	Ferritin GeneFtl1 Source organism Mus musculus (Mouse) go to search UniProt Q9CPX4 go to UniProt Experimental structuresNone available in the PDB Biological functionStores iron in a soluble, non-toxic, readily available form. Important for iron homeostasis. Iron is taken up in the ferrous form and deposited as ferric hydroxides after oxidation.
19				Rubrerythrin, Pfam02915	Ruberythrin_3taxa	19	14	1lko_A	1lko_A.pdb	P24931 (RUBY_DESVH)	190/190	Rubrerythrin	Desulfovibrio vulgaris (strain ATCC 29579 / DSM 644 / NCIMB 8303 / VKM B-1760 / Hildenborough)	Rubrerythrin Generbr Source organism Desulfovibrio vulgaris (strain ATCC 29579 / DSM 644 / NCIMB 8303 / VKM B-1760 / Hildenborough) go to search UniProtP24931go to UniProt Experimental structures10 structures in PDB for P24931go to PDBe-KB Biological functionMay provide oxidative stress protection via catalytic reduction of intracellular hydrogen peroxide.
13		type 1		BMM-beta, Pfam02332, Phenol_hydrox		13	15	1mty_B	1mty_B.pdb	P18798 (MEMB_METCA)	384/384	Methane monooxygenase component A beta chain	Methylococcus capsulatus (strain ATCC 33009 / NCIMB 11132 / Bath)	Methane monooxygenase component A beta chain GenemmoY Source organism Methylococcus capsulatus (strain ATCC 33009 / NCIMB 11132 / Bath) go to search UniProtP18798go to UniProt Experimental structures29 structures in PDB for P18798go to PDBe-KB Biological functionResponsible for the initial oxygenation of methane to methanol in methanotrophs. It also catalyzes the monohydroxylation of a variety of…
16		type 1		BMM-alpha, Pfam02332, Phenol_hydrox		16	16	1mty_D	1mty_D.pdb	P22869 (MEMA_METCA)	511/512	Methane monooxygenase component A alpha chain	Methylococcus capsulatus (strain ATCC 33009 / NCIMB 11132 / Bath)	Methane monooxygenase component A alpha chain GenemmoX Source organism Methylococcus capsulatus (strain ATCC 33009 / NCIMB 11132 / Bath) go to search UniProt P22869 go to UniProt Experimental structures29 structures in PDB for P22869go to PDBe-KB Biological functionResponsible for the initial oxygenation of methane to methanol in methanotrophs. It also catalyzes the monohydroxylation of a variety…
11		type 1		RNR R2, Pfam00268, Ribonuc_red_sim	RNR_R2_sisterA	11	17	1mxr_A	1mxr_A.pdb	P69924 (RIR2_ECOLI)	339/339	Ribonucleoside-diphosphate reductase 1 subunit beta	E. coli K-12	Ribonucleoside-diphosphate reductase 1 subunit beta GenenrdB Source organismEscherichia coli (strain K12)go to search UniProtP69924go to UniProt Experimental structures54 structures in PDB for P69924go to PDBe-KB Biological functionProvides the precursors necessary for DNA synthesis. Catalyzes the biosynthesis of deoxyribonucleotides from the corresponding ribonucleotides. R2 contains the tyrosyl…
52		type 3	Pfam00210, Ferritin	Dps_and_related	Dps_clade2	52	18	1n1q_A	1n1q_A.pdb	P83695 (DPS_BREBE)	149/149	DNA protection during starvation protein	Brevibacillus brevis (Bacillus brevis)	DNA protection during starvation protein Genedps Source organismBrevibacillus brevis (Bacillus brevis)go to search UniProtP83695go to UniProt Experimental structures1 structure in PDB for P83695go to PDBe-KB Biological functionDuring stationary phase, binds the chromosome non-specifically, forming a highly ordered and stable dps-DNA co-crystal within which chromosomal DNA is condensed and protect…
38		type 3		Bacterioferritins	Bacterioferritins_4taxa	38	19	1nfv_A	1nfv_A.pdb	Q93PP9 (BFR_DESDA)	169/169	Bacterioferritin	Desulfovibrio desulfuricans (strain ATCC 27774 / DSM 6949 / MB)	Bacterioferritin Genebfr Source organism Desulfovibrio desulfuricans (strain ATCC 27774 / DSM 6949 / MB) go to search UniProtQ93PP9go to UniProt Experimental structures3 structures in PDB for Q93PP9go to PDBe-KB Biological functionIron-storage protein, whose ferroxidase center binds Fe(2+) ions, oxidizes them by dioxygen to Fe(3+), and participates in the subsequent Fe(3+) oxide mineral core form…
42		type 3	Pfam00210, Ferritin	Dps_and_related	Dps_clade1	42	20	1o9r_A	1o9r_A.pdb	Q8UCK6 (DPS_AGRFC)	162/162	DNA protection during starvation protein	Agrobacterium fabrum (strain C58 / ATCC 33970) (Agrobacterium tumefaciens (strain C58))	DNA protection during starvation protein Genedps Source organism Agrobacterium fabrum (strain C58 / ATCC 33970) (Agrobacterium tumefaciens (strain C58)) go to search UniProtQ8UCK6go to UniProt Experimental structures1 structure in PDB for Q8UCK6go to PDBe-KB Biological functionProtects DNA from oxidative damage by sequestering intracellular Fe(2+) ion and storing it in the form of Fe(3+) oxyhydro…
8		type 1		RNR R2, Pfam00268, Ribonuc_red_sim	RNR_R2_3taxaB	8	21	1oqu_A	1oqu_A.pdb	O69274 (O69274_CORAM)	296/296	Ribonucleoside-diphosphate reductase subunit beta	Corynebacterium ammoniagenes (Brevibacterium ammoniagenes)	Ribonucleoside-diphosphate reductase subunit beta GenenrdF Source organism Corynebacterium ammoniagenes (Brevibacterium ammoniagenes) go to search UniProtO69274go to UniProt Experimental structures6 structures in PDB for O69274go to PDBe-KB Biological functionProvides the precursors necessary for DNA synthesis. Catalyzes the biosynthesis of deoxyribonucleotides from the corresponding ribonucleoti…
18				Pfam05138, PaaA_PaaC		18	22	1otk_A	1otk_A.pdb	P76079 (PAAC_ECOLI)	242/242	1,2-phenylacetyl-CoA epoxidase, subunit C	E. coli K-12	1,2-phenylacetyl-CoA epoxidase, subunit C GenepaaC Source organismEscherichia coli (strain K12)go to search UniProtP76079go to UniProt Experimental structures8 structures in PDB for P76079go to PDBe-KB Biological functionComponent of 1,2-phenylacetyl-CoA epoxidase multicomponent enzyme system which catalyzes the reduction of phenylacetyl-CoA (PA-CoA) to form 1,2-epoxyphenylacetyl-CoA. The subunit…
47		type 3	Pfam00210, Ferritin	Dps_and_related	Dps_clade2	47	23	1qgh_A	1qgh_A.pdb	Q8Y8G1 (DPS_LISMO)	150/150	DNA protection during starvation protein	Listeria monocytogenes serovar 1/2a (strain ATCC BAA-679 / EGD-e)	DNA protection during starvation protein Genedps Source organism Listeria monocytogenes serovar 1/2a (strain ATCC BAA-679 / EGD-e) go to search UniProtQ8Y8G1go to UniProt Experimental structures1 structure in PDB for Q8Y8G1go to PDBe-KB Biological functionProtects DNA from oxidative damage by sequestering intracellular Fe(2+) ion and storing it in the form of Fe(3+) oxyhydroxide mineral. One hydr…
25		type 3	Pfam00210, Ferritin	Ferritins		25	24	1r03_A	1r03_A.pdb	Q8N4E7 (FTMT_HUMAN)	171/171	Ferritin, mitochondrial	Homo sapiens (Human)	Ferritin, mitochondrial GeneFTMT Source organism Homo sapiens (Human) go to search UniProtQ8N4E7go to UniProt Experimental structures16 structures in PDB for Q8N4E7go to PDBe-KB Biological functionCatalyzes the oxidation of ferrous iron(II) to ferric iron(III) and stores iron in a soluble, non-toxic, readily available form (PubMed:11323407, PubMed:15201052). Important for iron homeostasis (PubMed…
9		type 1		RNR R2, Pfam00268, Ribonuc_red_sim	RNR_R2_3taxaB	9	25	1r2f_A	1r2f_A.pdb	P17424 (RIR4_SALTY)	283/283	Ribonucleoside-diphosphate reductase 2 subunit beta	Salmonella typhimurium (strain LT2 / SGSC1412 / ATCC 700720)	Ribonucleoside-diphosphate reductase 2 subunit beta GenenrdF Source organism Salmonella typhimurium (strain LT2 / SGSC1412 / ATCC 700720) go to search UniProtP17424go to UniProt Experimental structures3 structures in PDB for P17424go to PDBe-KB Biological functionProvides the precursors necessary for DNA synthesis. Catalyzes the biosynthesis of deoxyribonucleotides from the corresponding ribonucl…
44		type 3	Pfam00210, Ferritin	Dps_and_related	Dps_clade1	44	26	1tjo_A	1tjo_A.pdb	Q9HMP7 (DPS_HALSA)	180/180	DNA protection during starvation protein	Halobacterium salinarum (strain ATCC 700922 / JCM 11081 / NRC-1) (Halobacterium halobium)	DNA protection during starvation protein Genedps Source organism Halobacterium salinarum (strain ATCC 700922 / JCM 11081 / NRC-1) (Halobacterium halobium) go to search UniProtQ9HMP7go to UniProt Experimental structures5 structures in PDB for Q9HMP7go to PDBe-KB Biological functionProtects DNA from oxidative damage by sequestering intracellular Fe(2+) ion and storing it in the form of Fe(3+) oxyhy…
45		type 3	Pfam00210, Ferritin	Dps_and_related	Dps_clade1	45	27	1tk6_A	1tk6_A.pdb	Q9HMP7 (DPS_HALSA)	180/180	DNA protection during starvation protein	Halobacterium salinarum (strain ATCC 700922 / JCM 11081 / NRC-1) (Halobacterium halobium)	DNA protection during starvation protein Genedps Source organism Halobacterium salinarum (strain ATCC 700922 / JCM 11081 / NRC-1) (Halobacterium halobium) go to search UniProtQ9HMP7go to UniProt Experimental structures5 structures in PDB for Q9HMP7go to PDBe-KB Biological functionProtects DNA from oxidative damage by sequestering intracellular Fe(2+) ion and storing it in the form of Fe(3+) oxyhy…
43		type 3	Pfam00210, Ferritin	Dps_and_related	Dps_clade1	43	28	1uvh_A	1uvh_A.pdb	P0C558 (DPS_MYCSM)	183/183	DNA protection during starvation protein	Mycolicibacterium smegmatis (Mycobacterium smegmatis)	DNA protection during starvation protein Genedps Source organism Mycolicibacterium smegmatis (Mycobacterium smegmatis) go to search UniProtP0C558go to UniProt Experimental structures6 structures in PDB for P0C558go to PDBe-KB Biological functionProtects DNA from oxidative damage by sequestering intracellular Fe(2+) ion and storing it in the form of Fe(3+) oxyhydroxide mineral. One hydrogen peroxi…
10		type 1		RNR R2, Pfam00268, Ribonuc_red_sim	RNR_R2_3taxaB	10	29	1uzr_A	1uzr_A.pdb	P9WH70 (RIR2B_MYCTO)	281/282	Ribonucleoside-diphosphate reductase subunit beta nrdF2	Mycobacterium tuberculosis (strain CDC 1551 / Oshkosh)	Ribonucleoside-diphosphate reductase subunit beta nrdF2 GenenrdF2 Source organism Mycobacterium tuberculosis (strain CDC 1551 / Oshkosh) go to search UniProtP9WH70go to UniProt Experimental structuresNone available in the PDB Biological functionProvides the precursors necessary for DNA synthesis. Catalyzes the biosynthesis of deoxyribonucleotides from the corresponding ribonucleotides (By similar…
30		type 3	Pfam00210, Ferritin	Ferritins		30	30	1vlg_A	1vlg_A.pdb	Q9X0L2 (Q9X0L2_THEMA)	164/164	Ferritin	Thermotoga maritima (strain ATCC 43589 / DSM 3109 / JCM 10099 / NBRC 100826 / MSB8)	Ferritin GeneTM_1128 Source organism Thermotoga maritima (strain ATCC 43589 / DSM 3109 / JCM 10099 / NBRC 100826 / MSB8)go to search UniProtQ9X0L2go to UniProt Experimental structures24 structures in PDB for Q9X0L2go to PDBe-KB Biological functionIron-storage protein.
6		type 1		RNR R2, Pfam00268, Ribonuc_red_sim	RNR_R2_3taxaA	6	31	1w68_A	1w68_A.pdb	P11157 (RIR2_MOUSE)	281/281	Ribonucleoside-diphosphate reductase subunit M2	Mus musculus (Mouse)	Ribonucleoside-diphosphate reductase subunit M2 GeneRrm2 Source organismMus musculus (Mouse)go to search UniProtP11157go to UniProt Experimental structures6 structures in PDB for P11157go to PDBe-KB Biological functionProvides the precursors necessary for DNA synthesis. Catalyzes the biosynthesis of deoxyribonucleotides from the corresponding ribonucleotides. Inhibits Wnt signaling (By similarity…
21				Rubrerythrin, Pfam02915	Ruberythrin_3taxa	21	32	1yuz_A	1yuz_A.pdb	P30820 (NIGY_DESVH)	200/200	Nigerythrin	Desulfovibrio vulgaris (strain ATCC 29579 / DSM 644 / NCIMB 8303 / VKM B-1760 / Hildenborough)	Nigerythrin Genengr Source organism Desulfovibrio vulgaris (strain ATCC 29579 / DSM 644 / NCIMB 8303 / VKM B-1760 / Hildenborough) go to search UniProtP30820go to UniProt Experimental structures3 structures in PDB for P30820go to PDBe-KB Biological functionExhibits NADH peroxidase activity (in vitro).
27		type 3	Pfam00210, Ferritin	Ferritins		27	33	1z6o_A	1z6o_A.pdb	Q52SA8 (Q52SA8_TRINI)	200/200	Ferritin	Trichoplusia ni (Cabbage looper)	Ferritin GeneUnknown Source organism Trichoplusia ni (Cabbage looper) go to search UniProtQ52SA8go to UniProt Experimental structuresNone available in the PDB Biological functionStores iron in a soluble, non-toxic, readily available form. Important for iron homeostasis. Iron is taken up in the ferrous form and deposited as ferric hydroxides after oxidation.
33		type 3	Pfam00210, Ferritin	Ferritins		33	34	1z6o_M	1z6o_M.pdb	A0A7E5WTY7 (A0A7E5WTY7_TRINI)	191/191	Ferritin	Trichoplusia ni (Cabbage looper)	Ferritin GeneLOC113505694 Source organism Trichoplusia ni (Cabbage looper) go to search UniProtA0A7E5WTY7go to UniProt Experimental structures1 structure in PDB for A0A7E5WTY7go to PDBe-KB Biological functionStores iron in a soluble, non-toxic, readily available form. Important for iron homeostasis. Iron is taken up in the ferrous form and deposited as ferric hydroxides after oxidation.
4				type 2, Pfam03405, FA_desaturase_2	type2_3taxon	4	35	1za0_A	1za0_A.pdb	P9WNZ5 (DESA2_MYCTU)	242/242	Putative acyl-[acyl-carrier-protein] desaturase DesA2	Mycobacterium tuberculosis (strain ATCC 25618 / H37Rv)	Putative acyl-[acyl-carrier-protein] desaturase DesA2 GenedesA2 Source organism Mycobacterium tuberculosis (strain ATCC 25618 / H37Rv) go to search UniProtP9WNZ5go to UniProt Experimental structures1 structure in PDB for P9WNZ5go to PDBe-KB Biological functionMay be a desaturase involved in mycobacterial fatty acid biosynthesis.
53		type 3	Pfam00210, Ferritin	Dps_and_related	Dps_clade2	53	36	2chp_A	2chp_A.pdb	P37960 (MRGA_BACSU)	148/148	Metalloregulation DNA-binding stress protein	Bacillus subtilis (strain 168)	Metalloregulation DNA-binding stress protein GenemrgA Source organism Bacillus subtilis (strain 168) go to search UniProtP37960go to UniProt Experimental structures1 structure in PDB for P37960go to PDBe-KB Biological functionForms highly stable, multimeric protein-DNA complexes which accumulate in stationary-phase cells and protect against oxidative killing.
49		type 3	Pfam00210, Ferritin	Dps_and_related	Dps_clade2	49	37	2fjc_A	2fjc_A.pdb	P16665 (TPF1_TREPA)	151/151	Antigen TpF1	Treponema pallidum (strain Nichols)	Antigen TpF1 Genetpf1 Source organism Treponema pallidum (strain Nichols) go to search UniProtP16665go to UniProt Experimental structures1 structure in PDB for P16665go to PDBe-KB Biological functionMay play an important structural role in the outer membrane.
36		type 3		Bacterioferritins	Bacterioferritins_4taxa	36	38	2fkz_A	2fkz_A.pdb	P22759 (BFR_AZOVI)	155/155	Bacterioferritin	Azotobacter vinelandii	Bacterioferritin Genebfr Source organism Azotobacter vinelandii go to search UniProtP22759go to UniProt Experimental structures3 structures in PDB for P22759go to PDBe-KB Biological functionIron-storage protein, whose ferroxidase center binds Fe(2+) ions, oxidizes them by dioxygen to Fe(3+), and participates in the subsequent Fe(3+) oxide mineral core formation within the central cavity of the pr…
22				Rubrerythrin, Pfam02915	Ruberythrin_1taxon	22	39	2fzf_A	2fzf_A.pdb	Q8U1L6 (Q8U1L6_PYRFU)	158/158	Rubrerythrin domain-containing protein	Pyrococcus furiosus (strain ATCC 43587 / DSM 3638 / JCM 8422 / Vc1)	Rubrerythrin domain-containing protein GenePF1190 Source organism Pyrococcus furiosus (strain ATCC 43587 / DSM 3638 / JCM 8422 / Vc1) go to search UniProtQ8U1L6go to UniProt Experimental structures1 structure in PDB for Q8U1L6go to PDBe-KB Biological functionCatalytic activity: undefined
14		type 1		BMM-beta, Pfam02332, Phenol_hydrox		14	40	2inc_B	2inc_B.pdb	O87802 (O87802_PSEST)	322/322	Toluene o-xylene monooxygenase component TouE	Pseudomonas stutzeri (Pseudomonas stutzeri)	Toluene o-xylene monooxygenase component TouE GenetouE Source organism Pseudomonas stutzeri (Pseudomonas stutzeri) go to search UniProtO87802go to UniProt Experimental structures6 structures in PDB for O87802go to PDBe-KB Biological functionCatalytic activity: undefined
15		type 1		BMM-beta, Pfam02332, Phenol_hydrox		15	41	2inp_C	2inp_C.pdb	Q84AQ4 (Q84AQ4_PSEST)	318/318	Phenol hydroxylase component PheL	Pseudomonas stutzeri (Pseudomonas stutzeri)	Phenol hydroxylase component PheL GenephL Source organismPseudomonas stutzeri (Pseudomonas stutzeri)go to search UniProtQ84AQ4go to UniProt Experimental structures3 structures in PDB for Q84AQ4go to PDBe-KB Biological functionCatalytic activity: undefined
31		type 3	Pfam00210, Ferritin	Ferritins		31	42	2jd7_A	2jd7_A.pdb	Q8U2T8 (Q8U2T8_PYRFU)	167/167	Putative ferritin homolog	Pyrococcus furiosus (strain ATCC 43587 / DSM 3638 / JCM 8422 / Vc1)	Putative ferritin homolog GenePF0742 Source organism Pyrococcus furiosus (strain ATCC 43587 / DSM 3638 / JCM 8422 / Vc1) go to search UniProtQ8U2T8go to UniProt Experimental structures4 structures in PDB for Q8U2T8go to PDBe-KB Biological functionCatalytic activity: undefined
2				type 2, Pfam03405, FA_desaturase_2	type2_3taxa	2	43	2uw1_A	2uw1_A.pdb	Q4KN79 (Q4KN79_HEDHE)	320/327	Plastid delta4 multifunctional acyl-acyl carrier protein desaturase	Hedera helix (English ivy)	Plastid delta4 multifunctional acyl-acyl carrier protein desaturase GeneUnknown Source organism Hedera helix (English ivy) go to search UniProtQ4KN79go to UniProt Experimental structuresNone available in the PDB Biological functionNot available.	(same closest hit, to different protein)
3				type 2, Pfam03405, FA_desaturase_2	type2_3taxa	3	44	2uw1_B	2uw1_B.pdb	Q4KN79 (Q4KN79_HEDHE)	332/338	Plastid delta4 multifunctional acyl-acyl carrier protein desaturase	Hedera helix (English ivy)	Plastid delta4 multifunctional acyl-acyl carrier protein desaturase GeneUnknown Source organismHedera helix (English ivy)go to search UniProtQ4KN79go to UniProt Experimental structuresNone available in the PDB Biological functionNot available.	(same closest hit, to different protein)
7		type 1		RNR R2, Pfam00268, Ribonuc_red_sim	RNR_R2_3taxaA	7	45	2uw2_A	2uw2_A.pdb	P31350 (RIR2_HUMAN)	274/275	Ribonucleoside-diphosphate reductase subunit M2	Homo sapiens (Human)	Ribonucleoside-diphosphate reductase subunit M2 GeneRRM2 Source organism Homo sapiens (Human) go to search UniProtP31350go to UniProt Experimental structures5 structures in PDB for P31350go to PDBe-KB Biological functionProvides the precursors necessary for DNA synthesis. Catalyzes the biosynthesis of deoxyribonucleotides from the corresponding ribonucleotides. Inhibits Wnt signaling.
48		type 3	Pfam00210, Ferritin	Dps_and_related	Dps_clade2	48	46	2ux1_A	2ux1_A.pdb	P0CB53 (DPS_STRSU)	151/151	DNA protection during starvation protein	Streptococcus suis	DNA protection during starvation protein Genedps Source organism Streptococcus suis go to search UniProtP0CB53go to UniProt Experimental structures9 structures in PDB for P0CB53go to PDBe-KB Biological functionProtects DNA from oxidative damage by sequestering intracellular Fe(2+) ion and storing it in the form of Fe(3+) oxyhydroxide mineral. One hydrogen peroxide oxidizes two Fe(2+) ions, which …
39		type 3		sister_to_Dps_and_related		39	47	2vzb_A	2vzb_A.pdb	K1FVH6 (K1FVH6_BACFG)	168/168	Ferritin-like diiron domain-containing protein	Bacteroides fragilis HMW 615	Ferritin-like diiron domain-containing protein GeneHMPREF1204_01777 Source Organism Bacteroides fragilis HMW 615 search this organism UniProtK1FVH6
26		type 3	Pfam00210, Ferritin	Ferritins		26	48	2za7_A	2za7_A.pdb	P02791 (FRIL_HORSE)	169/170	Ferritin light chain	Equus caballus (Horse)	Ferritin light chain GeneFTL Source organism Equus caballus (Horse) go to search UniProtP02791go to UniProt Experimental structures123 structures in PDB for P02791go to PDBe-KB Biological functionStores iron in a soluble, non-toxic, readily available form. Important for iron homeostasis. Iron is taken up in the ferrous form and deposited as ferric hydroxides after oxidation. Also plays a role in …
17		type 1		BMM-alpha, Pfam02332, Phenol_hydrox		17	49	3dhg_A	3dhg_A.pdb	Q00456 (TMOA_PSEME)	491/491	Toluene-4-monooxygenase system, hydroxylase component subunit alpha	Pseudomonas mendocina	Toluene-4-monooxygenase system, hydroxylase component subunit alpha GenetmoA Source organism Pseudomonas mendocina go to search UniProtQ00456go to UniProt Experimental structures20 structures in PDB for Q00456go to PDBe-KB Biological functionComponent of the toluene-4-monooxygenase multicomponent enzyme system which catalyzes the O2- and NADH-dependent hydroxylation of toluene to form p-cresol (P…
35		type 3		Bacterioferritins	Bacterioferritins_4taxa	35	50	3e1q_A	3e1q_A.pdb	P0ABD3 (BFR_ECOLI)	157/157	Bacterioferritin	E. coli K-12	Bacterioferritin Genebfr Source OrganismEscherichia coli (strain K12) search this organism UniProtP0ABD3go to UniProt Experimental structures24 PDB structures for P0ABD3
32		type 3	Pfam00210, Ferritin	Ferritins		32	51	3e6s_A	3e6s_A.pdb	B6DMH6 (B6DMH6_9STRA)	159/159	Ferritin	Pseudo-nitzschia multiseries (Marine planktonic diatom)	Ferritin GeneFTN Source organism Pseudo-nitzschia multiseries (Marine planktonic diatom) go to search UniProtB6DMH6go to UniProt Experimental structures16 structures in PDB for B6DMH6go to PDBe-KB Biological functionStores iron in a soluble, non-toxic, readily available form. Important for iron homeostasis. Iron is taken up in the ferrous form and deposited as ferric hydroxides after oxidation.
12		type 1		RNR R2, Pfam00268, Ribonuc_red_sim	RNR_R2_1sisterB	12	52	3ee4_A	3ee4_A.pdb	P9WH69 (RIR2H_MYCTU)	289/289	R2-like ligand binding oxidase	Mycobacterium tuberculosis (strain ATCC 25618 / H37Rv)	R2-like ligand binding oxidase GenenrdB Source organism Mycobacterium tuberculosis (strain ATCC 25618 / H37Rv) go to search UniProtP9WH69go to UniProt Experimental structures2 structures in PDB for P9WH69go to PDBe-KB Biological functionProbable oxidase that might be involved in lipid metabolism (PubMed:19321420). Is not essential for the survival of M.tuberculosis in stress conditions (PubMed:36…
20				Rubrerythrin, Pfam02915	Ruberythrin_3taxa	20	53	3qhb_A	3qhb_A.pdb	P48329 (YCX8_CYAPA)	179/179	Uncharacterized protein in petA-psaM intergenic region / Ferritin-like diiron domain-containing protein / Rubrerythrin	Cyanophora paradoxa	Uncharacterized protein in petA-psaM intergenic region GeneUnknown Source organism Cyanophora paradoxa go to search UniProtP48329go to UniProt Experimental structures3 structures in PDB for P48329go to PDBe-KB Biological functionNot available.

### Sheet: M20_NJ_clades
M20_NJ_clades
