## Supplementary material for "Tertiary-interaction characters enable fast, model-based structural phylogenetics beyond the twilight zone": confidence.tsv

structure	lower	mean	upper
1afr_A_AF-B9T0X0-F1-model_v4.pdb	33.645	88.4612373737374	98.88
1bcf_A_AF-P0ABD3-F1-model_v4.pdb	97.501	97.5536075949367	98.81
1bg7_A_AF-P07229-F1-model_v4.pdb	96.63	97.1489204545455	98.81
1dps_A_AF-P0ABT2-F1-model_v4.pdb	97.384	94.5235329341317	98.87
1eum_A_AF-P0A998-F1-model_v4.pdb	93.198	95.8993939393939	98.78
1jgc_A_AF-Q59738-F1-model_v4.pdb	97.51	97.9681366459627	98.9
1ji4_A_AF-P43313-F1-model_v4.pdb	97.79	98.3480555555556	98.87
1ji5_A_AF-Q8RPQ2-F1-model_v4.pdb	97.19	97.8960273972603	98.87
1jig_A_AF-Q8RPQ1-F1-model_v4.pdb	97.188	97.6259183673469	98.844
1jk0_A_AF-P09938-F1-model_v4.pdb	47.522	83.1745363408521	96.83
1jts_A_AF-P0ABT2-F1-model_v4.pdb	97.384	94.5235329341317	98.87
1krq_A_AF-Q46106-F1-model_v4.pdb	95.842	96.9841317365269	98.694
1lb3_A_AF-Q9CPX4-F1-model_v4.pdb	85.542	93.226174863388	98.75
1lko_A_AF-P24931-F1-model_v4.pdb	97.29	98.1237172774869	98.89
1mty_B_AF-P18798-F1-model_v4.pdb	97.618	98.0921336760925	98.89
1mty_D_AF-P22869-F1-model_v4.pdb	95.814	97.0316318785579	98.8
1mxr_A_AF-P69924-F1-model_v4.pdb	84.84	93.2119680851064	98.76
1n1q_A_AF-P83695-F1-model_v4.pdb	97.006	97.6238926174497	98.862
1nfv_A_AF-Q93PP9-F1-model_v4.pdb	88.762	95.5769832402235	98.882
1o9r_A_AF-Q8UCK6-F1-model_v4.pdb	96.659	97.5117283950617	98.83
1oqu_A_AF-O69274-F1-model_v4.pdb	81.764	92.731367781155	98.75
1otk_A_AF-P76079-F1-model_v4.pdb	96.595	98.0183064516129	98.85
1qgh_A_AF-Q8Y8G1-F1-model_v4.pdb	97.7	96.6766025641026	98.84
1r03_A_AF-Q8N4E7-F1-model_v4.pdb	45.918	83.9629752066116	98.75
1r2f_A_AF-P17424-F1-model_v4.pdb	78.422	92.3414106583072	98.61
1tjo_A_AF-Q9HMP7-F1-model_v4.pdb	91.414	96.7396153846154	98.84
1tk6_A_AF-Q9HMP7-F1-model_v4.pdb	91.414	96.7396153846154	98.84
1uvh_A_AF-P0C558-F1-model_v4.pdb	93.904	96.5434972677596	98.838
1uzr_A_AF-P9WH70-F1-model_v4.pdb	71.047	90.6831481481481	98.38
1vlg_A_AF-Q9X0L2-F1-model_v4.pdb	96.916	97.6709146341463	98.88
1w68_A_AF-P11157-F1-model_v4.pdb	35.111	79.0297692307692	96.333
1yuz_A_AF-P30820-F1-model_v4.pdb	98.48	98.7165841584158	98.9
1z6o_A_AF-Q52SA8-F1-model_v4.pdb	71.988	89.9255	98.38
1z6o_M_AF-A0A7E5WTY7-F1-model_v4.pdb	90.19	93.8277251184834	98.88
1za0_A_AF-P9WNZ5-F1-model_v4.pdb	95.054	97.0499636363636	98.846
2chp_A_AF-P37960-F1-model_v4.pdb	91.902	95.7466666666667	98.69
2fjc_A_AF-P16665-F1-model_v4.pdb	55.922	91.775988700565	98.85
2fkz_A_AF-P22759-F1-model_v4.pdb	98.01	98.1370512820513	98.85
2fzf_A_AF-Q8U1L6-F1-model_v4.pdb	90.343	94.3866666666667	98.75
2inc_B_AF-O87802-F1-model_v4.pdb	93.602	96.5978787878788	98.88
2inp_C_AF-Q84AQ4-F1-model_v4.pdb	88.646	94.6248048048048	98.69
2jd7_A_AF-Q8U2T8-F1-model_v4.pdb	88.815	93.5931034482759	98.75
2uw1_A_AF-Q4KN79-F1-model_v4.pdb	87.44	93.0812465373961	98.88
2uw1_B_AF-Q4KN79-F1-model_v4.pdb	87.44	93.0812465373961	98.88
2uw2_A_AF-P31350-F1-model_v4.pdb	37.86	79.352236503856	96.304
2ux1_A_AF-P0CB53-F1-model_v4.pdb	77.856	94.8594186046512	98.91
2vzb_A_AF-K1FVH6-F1-model_v4.pdb	93.896	96.848	98.88
2za7_A_AF-P02791-F1-model_v4.pdb	89.136	95.3092	98.726
3dhg_A_AF-Q00456-F1-model_v4.pdb	91.488	96.27578	98.78
3e1q_A_AF-P0ABD3-F1-model_v4.pdb	97.501	97.5536075949367	98.81
3e6s_A_AF-B6DMH6-F1-model_v4.pdb	35.295	77.759652173913	98.127
3ee4_A_AF-P9WH69-F1-model_v4.pdb	91.024	95.8282165605096	98.707
3qhb_A_AF-P48329-F1-model_v4.pdb	83.33	93.0111666666667	98.781
