## Supplementary material for "Tertiary-interaction characters enable fast, model-based structural phylogenetics beyond the twilight zone": 53_ferritin_pdbs_converted_to_AA_3di.txt

str_fn	dump_fn	chain_names_fn	di3_fn	aa_fn	both_fn
1	1afr_A_AF-B9T0X0-F1-model_v4.pdb	1afr_A_AF-B9T0X0-F1-model_v4_3di.dump	1afr_A_AF-B9T0X0-F1-model_v4_chains.txt	1afr_A_AF-B9T0X0-F1-model_v4_3di.fasta	1afr_A_AF-B9T0X0-F1-model_v4_aa.fasta	1afr_A_AF-B9T0X0-F1-model_v4_both.fasta
2	1bcf_A_AF-P0ABD3-F1-model_v4.pdb	1bcf_A_AF-P0ABD3-F1-model_v4_3di.dump	1bcf_A_AF-P0ABD3-F1-model_v4_chains.txt	1bcf_A_AF-P0ABD3-F1-model_v4_3di.fasta	1bcf_A_AF-P0ABD3-F1-model_v4_aa.fasta	1bcf_A_AF-P0ABD3-F1-model_v4_both.fasta
3	1bg7_A_AF-P07229-F1-model_v4.pdb	1bg7_A_AF-P07229-F1-model_v4_3di.dump	1bg7_A_AF-P07229-F1-model_v4_chains.txt	1bg7_A_AF-P07229-F1-model_v4_3di.fasta	1bg7_A_AF-P07229-F1-model_v4_aa.fasta	1bg7_A_AF-P07229-F1-model_v4_both.fasta
4	1dps_A_AF-P0ABT2-F1-model_v4.pdb	1dps_A_AF-P0ABT2-F1-model_v4_3di.dump	1dps_A_AF-P0ABT2-F1-model_v4_chains.txt	1dps_A_AF-P0ABT2-F1-model_v4_3di.fasta	1dps_A_AF-P0ABT2-F1-model_v4_aa.fasta	1dps_A_AF-P0ABT2-F1-model_v4_both.fasta
5	1eum_A_AF-P0A998-F1-model_v4.pdb	1eum_A_AF-P0A998-F1-model_v4_3di.dump	1eum_A_AF-P0A998-F1-model_v4_chains.txt	1eum_A_AF-P0A998-F1-model_v4_3di.fasta	1eum_A_AF-P0A998-F1-model_v4_aa.fasta	1eum_A_AF-P0A998-F1-model_v4_both.fasta
6	1jgc_A_AF-Q59738-F1-model_v4.pdb	1jgc_A_AF-Q59738-F1-model_v4_3di.dump	1jgc_A_AF-Q59738-F1-model_v4_chains.txt	1jgc_A_AF-Q59738-F1-model_v4_3di.fasta	1jgc_A_AF-Q59738-F1-model_v4_aa.fasta	1jgc_A_AF-Q59738-F1-model_v4_both.fasta
7	1ji4_A_AF-P43313-F1-model_v4.pdb	1ji4_A_AF-P43313-F1-model_v4_3di.dump	1ji4_A_AF-P43313-F1-model_v4_chains.txt	1ji4_A_AF-P43313-F1-model_v4_3di.fasta	1ji4_A_AF-P43313-F1-model_v4_aa.fasta	1ji4_A_AF-P43313-F1-model_v4_both.fasta
8	1ji5_A_AF-Q8RPQ2-F1-model_v4.pdb	1ji5_A_AF-Q8RPQ2-F1-model_v4_3di.dump	1ji5_A_AF-Q8RPQ2-F1-model_v4_chains.txt	1ji5_A_AF-Q8RPQ2-F1-model_v4_3di.fasta	1ji5_A_AF-Q8RPQ2-F1-model_v4_aa.fasta	1ji5_A_AF-Q8RPQ2-F1-model_v4_both.fasta
9	1jig_A_AF-Q8RPQ1-F1-model_v4.pdb	1jig_A_AF-Q8RPQ1-F1-model_v4_3di.dump	1jig_A_AF-Q8RPQ1-F1-model_v4_chains.txt	1jig_A_AF-Q8RPQ1-F1-model_v4_3di.fasta	1jig_A_AF-Q8RPQ1-F1-model_v4_aa.fasta	1jig_A_AF-Q8RPQ1-F1-model_v4_both.fasta
10	1jk0_A_AF-P09938-F1-model_v4.pdb	1jk0_A_AF-P09938-F1-model_v4_3di.dump	1jk0_A_AF-P09938-F1-model_v4_chains.txt	1jk0_A_AF-P09938-F1-model_v4_3di.fasta	1jk0_A_AF-P09938-F1-model_v4_aa.fasta	1jk0_A_AF-P09938-F1-model_v4_both.fasta
11	1jts_A_AF-P0ABT2-F1-model_v4.pdb	1jts_A_AF-P0ABT2-F1-model_v4_3di.dump	1jts_A_AF-P0ABT2-F1-model_v4_chains.txt	1jts_A_AF-P0ABT2-F1-model_v4_3di.fasta	1jts_A_AF-P0ABT2-F1-model_v4_aa.fasta	1jts_A_AF-P0ABT2-F1-model_v4_both.fasta
12	1krq_A_AF-Q46106-F1-model_v4.pdb	1krq_A_AF-Q46106-F1-model_v4_3di.dump	1krq_A_AF-Q46106-F1-model_v4_chains.txt	1krq_A_AF-Q46106-F1-model_v4_3di.fasta	1krq_A_AF-Q46106-F1-model_v4_aa.fasta	1krq_A_AF-Q46106-F1-model_v4_both.fasta
13	1lb3_A_AF-Q9CPX4-F1-model_v4.pdb	1lb3_A_AF-Q9CPX4-F1-model_v4_3di.dump	1lb3_A_AF-Q9CPX4-F1-model_v4_chains.txt	1lb3_A_AF-Q9CPX4-F1-model_v4_3di.fasta	1lb3_A_AF-Q9CPX4-F1-model_v4_aa.fasta	1lb3_A_AF-Q9CPX4-F1-model_v4_both.fasta
14	1lko_A_AF-P24931-F1-model_v4.pdb	1lko_A_AF-P24931-F1-model_v4_3di.dump	1lko_A_AF-P24931-F1-model_v4_chains.txt	1lko_A_AF-P24931-F1-model_v4_3di.fasta	1lko_A_AF-P24931-F1-model_v4_aa.fasta	1lko_A_AF-P24931-F1-model_v4_both.fasta
15	1mty_B_AF-P18798-F1-model_v4.pdb	1mty_B_AF-P18798-F1-model_v4_3di.dump	1mty_B_AF-P18798-F1-model_v4_chains.txt	1mty_B_AF-P18798-F1-model_v4_3di.fasta	1mty_B_AF-P18798-F1-model_v4_aa.fasta	1mty_B_AF-P18798-F1-model_v4_both.fasta
16	1mty_D_AF-P22869-F1-model_v4.pdb	1mty_D_AF-P22869-F1-model_v4_3di.dump	1mty_D_AF-P22869-F1-model_v4_chains.txt	1mty_D_AF-P22869-F1-model_v4_3di.fasta	1mty_D_AF-P22869-F1-model_v4_aa.fasta	1mty_D_AF-P22869-F1-model_v4_both.fasta
17	1mxr_A_AF-P69924-F1-model_v4.pdb	1mxr_A_AF-P69924-F1-model_v4_3di.dump	1mxr_A_AF-P69924-F1-model_v4_chains.txt	1mxr_A_AF-P69924-F1-model_v4_3di.fasta	1mxr_A_AF-P69924-F1-model_v4_aa.fasta	1mxr_A_AF-P69924-F1-model_v4_both.fasta
18	1n1q_A_AF-P83695-F1-model_v4.pdb	1n1q_A_AF-P83695-F1-model_v4_3di.dump	1n1q_A_AF-P83695-F1-model_v4_chains.txt	1n1q_A_AF-P83695-F1-model_v4_3di.fasta	1n1q_A_AF-P83695-F1-model_v4_aa.fasta	1n1q_A_AF-P83695-F1-model_v4_both.fasta
19	1nfv_A_AF-Q93PP9-F1-model_v4.pdb	1nfv_A_AF-Q93PP9-F1-model_v4_3di.dump	1nfv_A_AF-Q93PP9-F1-model_v4_chains.txt	1nfv_A_AF-Q93PP9-F1-model_v4_3di.fasta	1nfv_A_AF-Q93PP9-F1-model_v4_aa.fasta	1nfv_A_AF-Q93PP9-F1-model_v4_both.fasta
20	1o9r_A_AF-Q8UCK6-F1-model_v4.pdb	1o9r_A_AF-Q8UCK6-F1-model_v4_3di.dump	1o9r_A_AF-Q8UCK6-F1-model_v4_chains.txt	1o9r_A_AF-Q8UCK6-F1-model_v4_3di.fasta	1o9r_A_AF-Q8UCK6-F1-model_v4_aa.fasta	1o9r_A_AF-Q8UCK6-F1-model_v4_both.fasta
21	1oqu_A_AF-O69274-F1-model_v4.pdb	1oqu_A_AF-O69274-F1-model_v4_3di.dump	1oqu_A_AF-O69274-F1-model_v4_chains.txt	1oqu_A_AF-O69274-F1-model_v4_3di.fasta	1oqu_A_AF-O69274-F1-model_v4_aa.fasta	1oqu_A_AF-O69274-F1-model_v4_both.fasta
22	1otk_A_AF-P76079-F1-model_v4.pdb	1otk_A_AF-P76079-F1-model_v4_3di.dump	1otk_A_AF-P76079-F1-model_v4_chains.txt	1otk_A_AF-P76079-F1-model_v4_3di.fasta	1otk_A_AF-P76079-F1-model_v4_aa.fasta	1otk_A_AF-P76079-F1-model_v4_both.fasta
23	1qgh_A_AF-Q8Y8G1-F1-model_v4.pdb	1qgh_A_AF-Q8Y8G1-F1-model_v4_3di.dump	1qgh_A_AF-Q8Y8G1-F1-model_v4_chains.txt	1qgh_A_AF-Q8Y8G1-F1-model_v4_3di.fasta	1qgh_A_AF-Q8Y8G1-F1-model_v4_aa.fasta	1qgh_A_AF-Q8Y8G1-F1-model_v4_both.fasta
24	1r03_A_AF-Q8N4E7-F1-model_v4.pdb	1r03_A_AF-Q8N4E7-F1-model_v4_3di.dump	1r03_A_AF-Q8N4E7-F1-model_v4_chains.txt	1r03_A_AF-Q8N4E7-F1-model_v4_3di.fasta	1r03_A_AF-Q8N4E7-F1-model_v4_aa.fasta	1r03_A_AF-Q8N4E7-F1-model_v4_both.fasta
25	1r2f_A_AF-P17424-F1-model_v4.pdb	1r2f_A_AF-P17424-F1-model_v4_3di.dump	1r2f_A_AF-P17424-F1-model_v4_chains.txt	1r2f_A_AF-P17424-F1-model_v4_3di.fasta	1r2f_A_AF-P17424-F1-model_v4_aa.fasta	1r2f_A_AF-P17424-F1-model_v4_both.fasta
26	1tjo_A_AF-Q9HMP7-F1-model_v4.pdb	1tjo_A_AF-Q9HMP7-F1-model_v4_3di.dump	1tjo_A_AF-Q9HMP7-F1-model_v4_chains.txt	1tjo_A_AF-Q9HMP7-F1-model_v4_3di.fasta	1tjo_A_AF-Q9HMP7-F1-model_v4_aa.fasta	1tjo_A_AF-Q9HMP7-F1-model_v4_both.fasta
27	1tk6_A_AF-Q9HMP7-F1-model_v4.pdb	1tk6_A_AF-Q9HMP7-F1-model_v4_3di.dump	1tk6_A_AF-Q9HMP7-F1-model_v4_chains.txt	1tk6_A_AF-Q9HMP7-F1-model_v4_3di.fasta	1tk6_A_AF-Q9HMP7-F1-model_v4_aa.fasta	1tk6_A_AF-Q9HMP7-F1-model_v4_both.fasta
28	1uvh_A_AF-P0C558-F1-model_v4.pdb	1uvh_A_AF-P0C558-F1-model_v4_3di.dump	1uvh_A_AF-P0C558-F1-model_v4_chains.txt	1uvh_A_AF-P0C558-F1-model_v4_3di.fasta	1uvh_A_AF-P0C558-F1-model_v4_aa.fasta	1uvh_A_AF-P0C558-F1-model_v4_both.fasta
29	1uzr_A_AF-P9WH70-F1-model_v4.pdb	1uzr_A_AF-P9WH70-F1-model_v4_3di.dump	1uzr_A_AF-P9WH70-F1-model_v4_chains.txt	1uzr_A_AF-P9WH70-F1-model_v4_3di.fasta	1uzr_A_AF-P9WH70-F1-model_v4_aa.fasta	1uzr_A_AF-P9WH70-F1-model_v4_both.fasta
30	1vlg_A_AF-Q9X0L2-F1-model_v4.pdb	1vlg_A_AF-Q9X0L2-F1-model_v4_3di.dump	1vlg_A_AF-Q9X0L2-F1-model_v4_chains.txt	1vlg_A_AF-Q9X0L2-F1-model_v4_3di.fasta	1vlg_A_AF-Q9X0L2-F1-model_v4_aa.fasta	1vlg_A_AF-Q9X0L2-F1-model_v4_both.fasta
31	1w68_A_AF-P11157-F1-model_v4.pdb	1w68_A_AF-P11157-F1-model_v4_3di.dump	1w68_A_AF-P11157-F1-model_v4_chains.txt	1w68_A_AF-P11157-F1-model_v4_3di.fasta	1w68_A_AF-P11157-F1-model_v4_aa.fasta	1w68_A_AF-P11157-F1-model_v4_both.fasta
32	1yuz_A_AF-P30820-F1-model_v4.pdb	1yuz_A_AF-P30820-F1-model_v4_3di.dump	1yuz_A_AF-P30820-F1-model_v4_chains.txt	1yuz_A_AF-P30820-F1-model_v4_3di.fasta	1yuz_A_AF-P30820-F1-model_v4_aa.fasta	1yuz_A_AF-P30820-F1-model_v4_both.fasta
33	1z6o_A_AF-Q52SA8-F1-model_v4.pdb	1z6o_A_AF-Q52SA8-F1-model_v4_3di.dump	1z6o_A_AF-Q52SA8-F1-model_v4_chains.txt	1z6o_A_AF-Q52SA8-F1-model_v4_3di.fasta	1z6o_A_AF-Q52SA8-F1-model_v4_aa.fasta	1z6o_A_AF-Q52SA8-F1-model_v4_both.fasta
34	1z6o_M_AF-A0A7E5WTY7-F1-model_v4.pdb	1z6o_M_AF-A0A7E5WTY7-F1-model_v4_3di.dump	1z6o_M_AF-A0A7E5WTY7-F1-model_v4_chains.txt	1z6o_M_AF-A0A7E5WTY7-F1-model_v4_3di.fasta	1z6o_M_AF-A0A7E5WTY7-F1-model_v4_aa.fasta	1z6o_M_AF-A0A7E5WTY7-F1-model_v4_both.fasta
35	1za0_A_AF-P9WNZ5-F1-model_v4.pdb	1za0_A_AF-P9WNZ5-F1-model_v4_3di.dump	1za0_A_AF-P9WNZ5-F1-model_v4_chains.txt	1za0_A_AF-P9WNZ5-F1-model_v4_3di.fasta	1za0_A_AF-P9WNZ5-F1-model_v4_aa.fasta	1za0_A_AF-P9WNZ5-F1-model_v4_both.fasta
36	2chp_A_AF-P37960-F1-model_v4.pdb	2chp_A_AF-P37960-F1-model_v4_3di.dump	2chp_A_AF-P37960-F1-model_v4_chains.txt	2chp_A_AF-P37960-F1-model_v4_3di.fasta	2chp_A_AF-P37960-F1-model_v4_aa.fasta	2chp_A_AF-P37960-F1-model_v4_both.fasta
37	2fjc_A_AF-P16665-F1-model_v4.pdb	2fjc_A_AF-P16665-F1-model_v4_3di.dump	2fjc_A_AF-P16665-F1-model_v4_chains.txt	2fjc_A_AF-P16665-F1-model_v4_3di.fasta	2fjc_A_AF-P16665-F1-model_v4_aa.fasta	2fjc_A_AF-P16665-F1-model_v4_both.fasta
38	2fkz_A_AF-P22759-F1-model_v4.pdb	2fkz_A_AF-P22759-F1-model_v4_3di.dump	2fkz_A_AF-P22759-F1-model_v4_chains.txt	2fkz_A_AF-P22759-F1-model_v4_3di.fasta	2fkz_A_AF-P22759-F1-model_v4_aa.fasta	2fkz_A_AF-P22759-F1-model_v4_both.fasta
39	2fzf_A_AF-Q8U1L6-F1-model_v4.pdb	2fzf_A_AF-Q8U1L6-F1-model_v4_3di.dump	2fzf_A_AF-Q8U1L6-F1-model_v4_chains.txt	2fzf_A_AF-Q8U1L6-F1-model_v4_3di.fasta	2fzf_A_AF-Q8U1L6-F1-model_v4_aa.fasta	2fzf_A_AF-Q8U1L6-F1-model_v4_both.fasta
40	2inc_B_AF-O87802-F1-model_v4.pdb	2inc_B_AF-O87802-F1-model_v4_3di.dump	2inc_B_AF-O87802-F1-model_v4_chains.txt	2inc_B_AF-O87802-F1-model_v4_3di.fasta	2inc_B_AF-O87802-F1-model_v4_aa.fasta	2inc_B_AF-O87802-F1-model_v4_both.fasta
41	2inp_C_AF-Q84AQ4-F1-model_v4.pdb	2inp_C_AF-Q84AQ4-F1-model_v4_3di.dump	2inp_C_AF-Q84AQ4-F1-model_v4_chains.txt	2inp_C_AF-Q84AQ4-F1-model_v4_3di.fasta	2inp_C_AF-Q84AQ4-F1-model_v4_aa.fasta	2inp_C_AF-Q84AQ4-F1-model_v4_both.fasta
42	2jd7_A_AF-Q8U2T8-F1-model_v4.pdb	2jd7_A_AF-Q8U2T8-F1-model_v4_3di.dump	2jd7_A_AF-Q8U2T8-F1-model_v4_chains.txt	2jd7_A_AF-Q8U2T8-F1-model_v4_3di.fasta	2jd7_A_AF-Q8U2T8-F1-model_v4_aa.fasta	2jd7_A_AF-Q8U2T8-F1-model_v4_both.fasta
43	2uw1_A_AF-Q4KN79-F1-model_v4.pdb	2uw1_A_AF-Q4KN79-F1-model_v4_3di.dump	2uw1_A_AF-Q4KN79-F1-model_v4_chains.txt	2uw1_A_AF-Q4KN79-F1-model_v4_3di.fasta	2uw1_A_AF-Q4KN79-F1-model_v4_aa.fasta	2uw1_A_AF-Q4KN79-F1-model_v4_both.fasta
44	2uw1_B_AF-Q4KN79-F1-model_v4.pdb	2uw1_B_AF-Q4KN79-F1-model_v4_3di.dump	2uw1_B_AF-Q4KN79-F1-model_v4_chains.txt	2uw1_B_AF-Q4KN79-F1-model_v4_3di.fasta	2uw1_B_AF-Q4KN79-F1-model_v4_aa.fasta	2uw1_B_AF-Q4KN79-F1-model_v4_both.fasta
45	2uw2_A_AF-P31350-F1-model_v4.pdb	2uw2_A_AF-P31350-F1-model_v4_3di.dump	2uw2_A_AF-P31350-F1-model_v4_chains.txt	2uw2_A_AF-P31350-F1-model_v4_3di.fasta	2uw2_A_AF-P31350-F1-model_v4_aa.fasta	2uw2_A_AF-P31350-F1-model_v4_both.fasta
46	2ux1_A_AF-P0CB53-F1-model_v4.pdb	2ux1_A_AF-P0CB53-F1-model_v4_3di.dump	2ux1_A_AF-P0CB53-F1-model_v4_chains.txt	2ux1_A_AF-P0CB53-F1-model_v4_3di.fasta	2ux1_A_AF-P0CB53-F1-model_v4_aa.fasta	2ux1_A_AF-P0CB53-F1-model_v4_both.fasta
47	2vzb_A_AF-K1FVH6-F1-model_v4.pdb	2vzb_A_AF-K1FVH6-F1-model_v4_3di.dump	2vzb_A_AF-K1FVH6-F1-model_v4_chains.txt	2vzb_A_AF-K1FVH6-F1-model_v4_3di.fasta	2vzb_A_AF-K1FVH6-F1-model_v4_aa.fasta	2vzb_A_AF-K1FVH6-F1-model_v4_both.fasta
48	2za7_A_AF-P02791-F1-model_v4.pdb	2za7_A_AF-P02791-F1-model_v4_3di.dump	2za7_A_AF-P02791-F1-model_v4_chains.txt	2za7_A_AF-P02791-F1-model_v4_3di.fasta	2za7_A_AF-P02791-F1-model_v4_aa.fasta	2za7_A_AF-P02791-F1-model_v4_both.fasta
49	3dhg_A_AF-Q00456-F1-model_v4.pdb	3dhg_A_AF-Q00456-F1-model_v4_3di.dump	3dhg_A_AF-Q00456-F1-model_v4_chains.txt	3dhg_A_AF-Q00456-F1-model_v4_3di.fasta	3dhg_A_AF-Q00456-F1-model_v4_aa.fasta	3dhg_A_AF-Q00456-F1-model_v4_both.fasta
50	3e1q_A_AF-P0ABD3-F1-model_v4.pdb	3e1q_A_AF-P0ABD3-F1-model_v4_3di.dump	3e1q_A_AF-P0ABD3-F1-model_v4_chains.txt	3e1q_A_AF-P0ABD3-F1-model_v4_3di.fasta	3e1q_A_AF-P0ABD3-F1-model_v4_aa.fasta	3e1q_A_AF-P0ABD3-F1-model_v4_both.fasta
51	3e6s_A_AF-B6DMH6-F1-model_v4.pdb	3e6s_A_AF-B6DMH6-F1-model_v4_3di.dump	3e6s_A_AF-B6DMH6-F1-model_v4_chains.txt	3e6s_A_AF-B6DMH6-F1-model_v4_3di.fasta	3e6s_A_AF-B6DMH6-F1-model_v4_aa.fasta	3e6s_A_AF-B6DMH6-F1-model_v4_both.fasta
52	3ee4_A_AF-P9WH69-F1-model_v4.pdb	3ee4_A_AF-P9WH69-F1-model_v4_3di.dump	3ee4_A_AF-P9WH69-F1-model_v4_chains.txt	3ee4_A_AF-P9WH69-F1-model_v4_3di.fasta	3ee4_A_AF-P9WH69-F1-model_v4_aa.fasta	3ee4_A_AF-P9WH69-F1-model_v4_both.fasta
53	3qhb_A_AF-P48329-F1-model_v4.pdb	3qhb_A_AF-P48329-F1-model_v4_3di.dump	3qhb_A_AF-P48329-F1-model_v4_chains.txt	3qhb_A_AF-P48329-F1-model_v4_3di.fasta	3qhb_A_AF-P48329-F1-model_v4_aa.fasta	3qhb_A_AF-P48329-F1-model_v4_both.fasta
