## Supplementary material for "Tertiary-interaction characters enable fast, model-based structural phylogenetics beyond the twilight zone": 2jd7_A_match_AAs_to_PDB.xlsx

### Sheet: matching_AA_to_PDB
pos	AA	PDB
1	M	M
2	L	L
3	S	S
4	E	E
5	R	R
6	M	M
7	L	L
8	K	K
9	A	A
10	L	L
11	N	N
12	D	D
13	Q	Q
14	L	L
15	N	N
16	R	R
17	E	E
18	L	L
19	Y	Y
20	S	S
21	A	A
22	Y	Y
23	L	L
24	Y	Y
25	F	F
26	A	A
27	M	M
28	A	A
29	A	A
30	Y	Y
31	F	F
32	E	E
33	D	D
34	L	L
35	G	G
36	L	L
37	E	E
38	G	G
39	F	F
40	A	A
41	N	N
42	W	W
43	M	M
44	K	K
45	A	A
46	Q	Q
47	A	A
48	E	E
49	E	E
50	E	E
51	I	I
52	G	G
53	H	H
54	A	A
55	L	L
56	R	R
57	F	F
58	Y	Y
59	N	N
60	Y	Y
61	I	I
62	Y	Y
63	D	D
64	R	R
65	N	N
66	G	G
67	R	R
68	V	V
69	E	E
70	L	L
71	D	D
72	E	E
73	I	I
74	P	P
75	K	K
76	P	P
77	P	P
78	-	K
79	E	E
80	W	W
81	E	E
82	S	S
83	P	P
84	L	L
85	K	K
86	A	A
87	F	F
88	E	E
89	A	A
90	A	A
91	Y	Y
92	E	E
93	H	H
94	E	E
95	K	K
96	F	F
97	I	I
98	S	S
99	K	K
100	S	S
101	I	I
102	Y	Y
103	E	E
104	L	L
105	A	A
106	A	A
107	L	L
108	A	A
109	E	E
110	E	E
111	E	E
112	K	K
113	D	D
114	Y	Y
115	S	S
116	T	T
117	R	R
118	A	A
119	F	F
120	L	L
121	E	E
122	W	W
123	F	F
124	I	I
125	N	N
126	E	E
127	Q	Q
128	V	V
129	E	E
130	E	E
131	E	E
132	A	A
133	S	S
134	V	V
135	K	K
136	K	K
137	I	I
138	L	L
139	D	D
140	K	K
141	L	L
142	K	K
143	F	F
144	A	A
145	K	K
146	D	D
147	S	S
148	P	P
149	Q	Q
150	I	I
151	L	L
152	F	F
153	M	M
154	L	L
155	D	D
156	K	K
157	E	E
158	L	L
159	S	S
160	A	A
161	R	R
162	A	A
163	P	P
164	K	K
165	L	L
166	P	P
167	G	G
168	L	-
169	L	-
170	G	-
171	G	-
172	E	-
