## Supplementary material for "Tertiary-interaction characters enable fast, model-based structural phylogenetics beyond the twilight zone": 60iqtree_runs_compared_v4subset_sumMatches_order_custom-only.xlsx

### Sheet: Sheet1
Comparing 60 IQtree runs against Malik et al. 2020, Fig 10b: tree of 53 Ferritins, based on structural distances
Table 1. Best-fit substitution models for IQtree runs, according to log-likelihood (lnL) and BIC. IQtree inferences were conducted using the BIC-best model. Runs are sorted by deep & shallow similarity to the M20 tree (first line). Results are shown only for IQtree runs using the custom model list (with partitioning for AA+3Di dataset) which included the 3Di substitution matrix. k represents the …
Structure source	Alignment data	Alignment method	Phylogeny data	# bipartitions matched			Best log-likelihood models:			Best BIC models:
				all	deep	shal-low	lnL	k	Model	BIC	lnL	k	Model
PDB	structures	Superpose	Qscore	51	22	29
alphafold	struct.+AAs	USalign	AA+3di, trim	40	20	20	-24477.7	27	EX3+FU+G; 3DI+F+R3	49728.3	-24477.7	27	EX3+FU+G; 3DI+F+R3
PDB	3di	famsa3di	AA+3di	39	20	19	-39984.6	48	Blosum62+F+G4; 3DI+F+R5	81081.6	-39984.6	48	Blosum62+F+G4; 3DI+F+R5
alphafold	struct.+AAs	USalign	AA+3di	39	20	19	-43208.6	47	Blosum62+F+R3; 3DI+F+R3	87609.2	-43208.6	47	Blosum62+F+R3; 3DI+F+R3
PDB	3di	famsa3di	AA+3di, trim	37	20	17	-29156.4	41	Blosum62+F+G4; 3DI+F+G4	59179.9	-29156.4	41	Blosum62+F+G4; 3DI+F+G4
PDB	struct.+AAs	USalign	AA	37	19	18	-15160.7	25	Blosum62+F+R4	30976	-15208.7	4	Blosum62+R3
alphafold	3di	famsa3di	AA+3di	36	19	17	-42057.8	44	Blosum62+F+G4; 3DI+F+R3	85195.4	-42057.8	44	Blosum62+F+G4; 3DI+F+R3
PDB	struct.+AAs	USalign	AA+3di	34	19	15	-40816.9	47	Blosum62+F+R3; 3DI+F+R3	82772.5	-40816.9	47	Blosum62+F+R3; 3DI+F+R3
alphafold	struct.+AAs	USalign	AA, trim	38	18	20	-16270.9	25	Blosum62+F+R4	33187.1	-16315.2	3	EX3+FU+G
PDB	3di	famsa3di	AA	36	18	18	-24783.6	25	Blosum62+F+R4	50404.9	-24792	20	Blosum62+F+G4
alphafold	struct.+AAs	USalign	AA	36	18	18	-27095.9	25	Blosum62+F+R4	55106.9	-27107.4	20	Blosum62+F+G4
PDB	struct.+AAs	USalign	AA	36	18	18	-24877.6	25	Blosum62+F+R4	50631.3	-24881.1	23	Blosum62+F+R3
PDB	struct.+AAs	USalign	AA+3di, trim	33	18	15	-23679.1	25	Blosum62+R3; 3DI+F+G4	48115	-23679.1	25	Blosum62+R3; 3DI+F+G4
alphafold	3di	famsa3di	AA+3di, trim	36	17	19	-30459	27	EX3+FU+G; 3DI+F+R3	61715.6	-30459	27	EX3+FU+G; 3DI+F+R3
alphafold	3di	famsa3di	3di	32	17	15	-14950.2	25	3DI+F+R4	30745.2	-14953.6	23	3DI+F+R3
alphafold	struct.+AAs	USalign	3di	31	16	15	-15985.7	25	3DI+F+R4	32886.3	-15986.2	23	3DI+F+R3
alphafold	3di	famsa3di	AA	32	14	18	-26932	27	Blosum62+F+R5	54691.6	-26993.3	3	EX3+FU+G
alphafold	3di	famsa3di	3di, trim	31	14	17	-10259.3	27	3DI+F+R5	21218.1	-10260.7	25	3DI+F+R4
PDB	3di	famsa3di	AA, trim	30	14	16	-18633.2	25	Blosum62+F+R4	37938.1	-18641.4	20	Blosum62+F+G4
PDB	struct.+AAs	USalign	3di, trim	23	14	9	-8173.44	25	3DI+F+R4	17006.9	-8174.57	23	3DI+F+R3
PDB	struct.+AAs	USalign	3di	22	14	8	-15612.5	23	3DI+F+R3	32094.1	-15612.5	23	3DI+F+R3
alphafold	struct.+AAs	USalign	3di, trim	28	13	15	-8036.99	25	3DI+F+R4	16740.9	-8039.54	23	3DI+F+R3
PDB	3di	famsa3di	3di, trim	25	13	12	-10215.4	25	3DI+F+R4	21107.5	-10218.1	23	3DI+F+R3
none	AAs	famsa	AA, trim	30	12	18	-24136.9	23	LG+F+R3	49084.3	-24139	20	LG+F+G4
alphafold	3di	famsa3di	AA, trim	29	12	17	-20019.9	25	LG+F+R4	40665.8	-20044.4	3	EX3+FU+G
PDB	3di	famsa3di	3di	24	12	12	-14851.9	25	3DI+F+R4	30553	-14856.1	23	3DI+F+R3
none	AAs	famsa	AA	29	10	19	-18766.9	25	LG+F+R4	38190.2	-18813.5	1	LG+G4
