## Supplementary material for "Tertiary-interaction characters enable fast, model-based structural phylogenetics beyond the twilight zone": 60iqtrees_sorted_by_sumBootstraps.xlsx

### Sheet: Sheet1
orig_order	structures	alignment data	alignment method	phylo data	trim?	model list	analysis_names	sum_matches	sum_deepnodes	sum_shallow	sum_M20boots	trlen	sumBoots
62	alphafold structures	structures + AAs	USalign	AA+3di, not partitioned (!)	35% min	default	iqtrAF_USaln_BothTrim35NonPart_allmodels	38	19	19	10	32.89	4374
61	alphafold structures	structures + AAs	USalign	AA+3di, not partitioned (!)	35% min	custom	iqtrAF_USaln_BothTrim35NonPart	37	19	18	10	32.1796	4371
57	alphafold structures	structures + AAs	USalign	AA+3di, not partitioned (!)	full	custom	iqtrAF_USaln_BothFullNonPart	36	20	16	10	45.7395	4344
58	alphafold structures	structures + AAs	USalign	AA+3di, not partitioned (!)	full	default	iqtrAF_USaln_BothFullNonPart_allmodels	36	20	16	10	45.9279	4327
45	alphafold structures	3di characters	famsa3di	AA+3di, not partitioned (!)	35% min	custom	iqtrAF_FAMSA3di_BothTrim35NonPart	34	17	17	7	34.9337	4298
55	alphafold structures	structures + AAs	USalign	AA+3di, partitioned	full	custom	iqtrAF_USaln_BothFull	39	20	19	10	38.4059	4294
46	alphafold structures	3di characters	famsa3di	AA+3di, not partitioned (!)	35% min	default	iqtrAF_FAMSA3di_BothTrim35NonPart_allmodels	35	18	17	8	35.0627	4286
17	PDB	3di characters	famsa3di	AA+3di, not partitioned (!)	full	custom	iqtree_FAMSA3di_BothFullNonPart	36	19	17	9	37.3793	4269
59	alphafold structures	structures + AAs	USalign	AA+3di, partitioned	35% min	custom	iqtrAF_USaln_BothTrim35	40	20	20	10	47.0054	4259
21	PDB	3di characters	famsa3di	AA+3di, not partitioned (!)	35% min	custom	iqtree_FAMSA3di_BothTrim35NonPart	38	20	18	10	34.9608	4255
41	alphafold structures	3di characters	famsa3di	AA+3di, not partitioned (!)	full	custom	iqtrAF_FAMSA3di_BothFullNonPart	34	17	17	7	38.2747	4239
27	PDB	structures + AAs	USalign	AA+3di, partitioned	full	custom	iqtree_USaln_Both_Full	34	19	15	9	35.99	4234
22	PDB	3di characters	famsa3di	AA+3di, not partitioned (!)	35% min	default	iqtree_FAMSA3di_BothTrim35NonPart_allmodels	37	20	17	10	35.0907	4230
42	alphafold structures	3di characters	famsa3di	AA+3di, not partitioned (!)	full	default	iqtrAF_FAMSA3di_BothFullNonPart_allmodels	35	18	17	8	44.6664	4220
18	PDB	3di characters	famsa3di	AA+3di, not partitioned (!)	full	default	iqtree_FAMSA3di_BothFullNonPart_allmodels	36	18	18	9	37.8934	4219
29	PDB	structures + AAs	USalign	AA+3di, partitioned	35% min	custom	iqtree_USaln_Both_Trim	33	18	15	8	31.0132	4216
39	alphafold structures	3di characters	famsa3di	AA+3di, partitioned	full	custom	iqtrAF_FAMSA3di_BothFull	36	19	17	8	36.7557	4206
56	alphafold structures	structures + AAs	USalign	AA+3di, partitioned	full	default	iqtrAF_USaln_BothFull_allmodels	35	19	16	8	79.223	4202
15	PDB	3di characters	famsa3di	AA+3di, partitioned	full	custom	iqtree_FAMSA3di_BothFull	39	20	19	10	40.7796	4190
13	PDB	3di characters	famsa3di	AA	35% min	custom	iqtree_FAMSA3di_AA_trim35	30	14	16	8	54.8891	4184
25	PDB	structures + AAs	USalign	AA	full	custom	iqtree_USaln_AAs_Full	36	18	18	9	58.5926	4183
19	PDB	3di characters	famsa3di	AA+3di, partitioned	35% min	custom	iqtree_FAMSA3di_BothTrim35	37	20	17	10	34.3049	4163
30	PDB	structures + AAs	USalign	AA+3di, partitioned	35% min	default	iqtree_USaln_Both_Trim_allmodels	33	18	15	8	31.9138	4163
28	PDB	structures + AAs	USalign	AA+3di, partitioned	full	default	iqtree_USaln_Both_Full_allmodels	32	17	15	7	46.2664	4156
16	PDB	3di characters	famsa3di	AA+3di, partitioned	full	default	iqtree_FAMSA3di_BothFull_allmodels	38	20	18	9	57.946	4147
44	alphafold structures	3di characters	famsa3di	AA+3di, partitioned	35% min	default	iqtrAF_FAMSA3di_BothTrim35_allmodels	34	18	16	8	44.2653	4132
52	alphafold structures	structures + AAs	USalign	AA	full	default	iqtrAF_USaln_AAfull_allmodels	35	17	18	9	80.8028	4117
40	alphafold structures	3di characters	famsa3di	AA+3di, partitioned	full	default	iqtrAF_FAMSA3di_BothFull_allmodels	32	17	15	7	40.961	4111
43	alphafold structures	3di characters	famsa3di	AA+3di, partitioned	35% min	custom	iqtrAF_FAMSA3di_BothTrim35	36	17	19	8	49.6378	4108
20	PDB	3di characters	famsa3di	AA+3di, partitioned	35% min	default	iqtree_FAMSA3di_BothTrim35_allmodels	32	16	16	8	37.1023	4092
60	alphafold structures	structures + AAs	USalign	AA+3di, partitioned	35% min	default	iqtrAF_USaln_BothTrim35_allmodels	39	21	18	10	40.9126	4091
12	PDB	3di characters	famsa3di	AA	full	default	iqtree_FAMSA3di_AAfull_allmodels	32	16	16	7	57.8791	4087
26	PDB	structures + AAs	USalign	AA	35% min	custom	iqtree_USaln_AAs_Trim	37	19	18	10	48.185	4078
51	alphafold structures	structures + AAs	USalign	AA	full	custom	iqtrAF_USaln_AAfull	36	18	18	9	57.4111	4072
38	alphafold structures	3di characters	famsa3di	AA	35% min	default	iqtrAF_FAMSA3di_AA_trim35_allmodels	30	13	17	7	72.2206	4064
14	PDB	3di characters	famsa3di	AA	35% min	default	iqtree_FAMSA3di_AA_trim35_allmodels	29	15	14	7	57.2733	4048
36	alphafold structures	3di characters	famsa3di	AA	full	default	iqtrAF_FAMSA3di_AAfull_allmodels	35	17	18	9	75.5842	4034
54	alphafold structures	structures + AAs	USalign	AA	35% min	default	iqtrAF_USaln_AA_trim35_allmodels	34	17	17	8	61.5097	4033
11	PDB	3di characters	famsa3di	AA	full	custom	iqtree_FAMSA3di_AAfull	36	18	18	10	55.8297	4009
37	alphafold structures	3di characters	famsa3di	AA	35% min	custom	iqtrAF_FAMSA3di_AA_trim35	29	12	17	6	98.0461	3991
53	alphafold structures	structures + AAs	USalign	AA	35% min	custom	iqtrAF_USaln_AA_trim35	38	18	20	9	84.3151	3927
35	alphafold structures	3di characters	famsa3di	AA	full	custom	iqtrAF_FAMSA3di_AAfull	32	14	18	6	116.448	3924
3	none	just amino acids	famsa	AA	35% min	custom	iqtree_FAMSA_AAonly_trim35	30	12	18	6	63.7429	3924
4	none	just amino acids	famsa	AA	35% min	default	iqtree_FAMSA_AAonly_trim35_allmodels	31	12	19	6	61.0568	3918
5	none	just amino acids	famsa	AA	full	custom	iqtree_FAMSA_AAonly_full	29	10	19	5	66.0055	3889
6	none	just amino acids	famsa	AA	full	default	iqtree_FAMSA_AAonly_full_allmodels	30	10	20	5	62.1043	3815
49	alphafold structures	structures + AAs	USalign	3di	35% min	custom	iqtrAF_USaln_3diTrim35	28	13	15	4	15.9408	3799
48	alphafold structures	structures + AAs	USalign	3di	full	default	iqtrAF_USaln_3diFull_allmodels	24	13	11	4	47.9008	3790
23	PDB	structures + AAs	USalign	3di	full	custom	iqtree_USaln_3di_Full	22	14	8	6	19.4045	3783
47	alphafold structures	structures + AAs	USalign	3di	full	custom	iqtrAF_USaln_3diFull	31	16	15	7	19.3683	3772
50	alphafold structures	structures + AAs	USalign	3di	35% min	default	iqtrAF_USaln_3diTrim35_allmodels	30	15	15	5	16.8692	3758
7	PDB	3di characters	famsa3di	3di	full	custom	iqtree_FAMSA3di_3diFull	24	12	12	6	17.8855	3713
9	PDB	3di characters	famsa3di	3di	35% min	custom	iqtree_FAMSA3di_3diTrim35	25	13	12	6	17.557	3691
31	alphafold structures	3di characters	famsa3di	3di	full	custom	iqtrAF_FAMSA3di_3diFull	32	17	15	7	16.4732	3644
24	PDB	structures + AAs	USalign	3di	35% min	custom	iqtree_USaln_3di_Trim	23	14	9	5	17.5225	3637
10	PDB	3di characters	famsa3di	3di	35% min	default	iqtree_FAMSA3di_3diTrim35_allmodels	21	11	10	4	18.8796	3613
33	alphafold structures	3di characters	famsa3di	3di	35% min	custom	iqtrAF_FAMSA3di_3diTrim35	31	14	17	6	16.1968	3579
8	PDB	3di characters	famsa3di	3di	full	default	iqtree_FAMSA3di_3diFull_allmodels	21	12	9	5	22.5521	3551
32	alphafold structures	3di characters	famsa3di	3di	full	default	iqtrAF_FAMSA3di_3diFull_allmodels	24	14	10	5	21.1576	3536
34	alphafold structures	3di characters	famsa3di	3di	35% min	default	iqtrAF_FAMSA3di_3diTrim35_allmodels	25	12	13	5	18.2088	3471
2	PDB	structures?		structural distances			M20_distances_tr_wBootstraps	52	22	29	10	9.17874	664
1	PDB	structures?		structural distances			M20_distances_tr_wLabels	52	22	29	10	9.17874	0
