## Supplementary material for "Tertiary-interaction characters enable fast, model-based structural phylogenetics beyond the twilight zone": scatterplots_colors_v1.xlsx

### Sheet: Sheet1
orig_order	structures	alignment data	alignment method	phylo data	trim?	model list		color	symbol
1	PDB	structures?		structural distances				black	+
2	PDB	structures?		structural distances				black	+
3	none	just amino acids	famsa	AA	35% min	custom		red	A
4	none	just amino acids	famsa	AA	35% min	default		red	A
5	none	just amino acids	famsa	AA	full	custom		red	A
6	none	just amino acids	famsa	AA	full	default		red	A
7	PDB	3di characters	famsa3di	3di	full	custom		darkyellow	d
8	PDB	3di characters	famsa3di	3di	full	default		darkyellow	d
9	PDB	3di characters	famsa3di	3di	35% min	custom		darkyellow	d
10	PDB	3di characters	famsa3di	3di	35% min	default		darkyellow	d
11	PDB	3di characters	famsa3di	AA	full	custom		orange3	A
12	PDB	3di characters	famsa3di	AA	full	default		orange3	A
13	PDB	3di characters	famsa3di	AA	35% min	custom		orange3	A
14	PDB	3di characters	famsa3di	AA	35% min	default		orange3	A
15	PDB	3di characters	famsa3di	AA+3di, partitioned	full	custom		blue	B
16	PDB	3di characters	famsa3di	AA+3di, partitioned	full	default		blue	B
17	PDB	3di characters	famsa3di	AA+3di, not partitioned (!)	full	custom		blue	B
18	PDB	3di characters	famsa3di	AA+3di, not partitioned (!)	full	default		blue	B
19	PDB	3di characters	famsa3di	AA+3di, partitioned	35% min	custom		lightblue	B
20	PDB	3di characters	famsa3di	AA+3di, partitioned	35% min	default		lightblue	B
21	PDB	3di characters	famsa3di	AA+3di, not partitioned (!)	35% min	custom		lightblue	B
22	PDB	3di characters	famsa3di	AA+3di, not partitioned (!)	35% min	default		lightblue	B
23	PDB	structures + AAs	USalign	3di	full	custom		darkyellow	d
24	PDB	structures + AAs	USalign	3di	35% min	custom		darkyellow	d
25	PDB	structures + AAs	USalign	AA	full	custom		orange3	A
26	PDB	structures + AAs	USalign	AA	35% min	custom		orange3	A
27	PDB	structures + AAs	USalign	AA+3di, partitioned	full	custom		blue	B
28	PDB	structures + AAs	USalign	AA+3di, partitioned	full	default		blue	B
29	PDB	structures + AAs	USalign	AA+3di, partitioned	35% min	custom		lightblue	B
30	PDB	structures + AAs	USalign	AA+3di, partitioned	35% min	default		lightblue	B
31	alphafold structures	3di characters	famsa3di	3di	full	custom		darkyellow	d
32	alphafold structures	3di characters	famsa3di	3di	full	default		darkyellow	d
33	alphafold structures	3di characters	famsa3di	3di	35% min	custom		darkyellow	d
34	alphafold structures	3di characters	famsa3di	3di	35% min	default		darkyellow	d
35	alphafold structures	3di characters	famsa3di	AA	full	custom		orange3	A
36	alphafold structures	3di characters	famsa3di	AA	full	default		orange3	A
37	alphafold structures	3di characters	famsa3di	AA	35% min	custom		orange3	A
38	alphafold structures	3di characters	famsa3di	AA	35% min	default		orange3	A
39	alphafold structures	3di characters	famsa3di	AA+3di, partitioned	full	custom		blue	B
40	alphafold structures	3di characters	famsa3di	AA+3di, partitioned	full	default		blue	B
41	alphafold structures	3di characters	famsa3di	AA+3di, not partitioned (!)	full	custom		blue	B
42	alphafold structures	3di characters	famsa3di	AA+3di, not partitioned (!)	full	default		blue	B
43	alphafold structures	3di characters	famsa3di	AA+3di, partitioned	35% min	custom		lightblue	B
44	alphafold structures	3di characters	famsa3di	AA+3di, partitioned	35% min	default		lightblue	B
45	alphafold structures	3di characters	famsa3di	AA+3di, not partitioned (!)	35% min	custom		lightblue	B
46	alphafold structures	3di characters	famsa3di	AA+3di, not partitioned (!)	35% min	default		lightblue	B
47	alphafold structures	structures + AAs	USalign	3di	full	custom		darkyellow	d
48	alphafold structures	structures + AAs	USalign	3di	full	default		darkyellow	d
49	alphafold structures	structures + AAs	USalign	3di	35% min	custom		darkyellow	d
50	alphafold structures	structures + AAs	USalign	3di	35% min	default		darkyellow	d
51	alphafold structures	structures + AAs	USalign	AA	full	custom		orange3	A
52	alphafold structures	structures + AAs	USalign	AA	full	default		orange3	A
53	alphafold structures	structures + AAs	USalign	AA	35% min	custom		orange3	A
54	alphafold structures	structures + AAs	USalign	AA	35% min	default		orange3	A
55	alphafold structures	structures + AAs	USalign	AA+3di, partitioned	full	custom		blue	B
56	alphafold structures	structures + AAs	USalign	AA+3di, partitioned	full	default		blue	B
57	alphafold structures	structures + AAs	USalign	AA+3di, not partitioned (!)	full	custom		blue	B
58	alphafold structures	structures + AAs	USalign	AA+3di, not partitioned (!)	full	default		blue	B
59	alphafold structures	structures + AAs	USalign	AA+3di, partitioned	35% min	custom		lightblue	B
60	alphafold structures	structures + AAs	USalign	AA+3di, partitioned	35% min	default		lightblue	B
61	alphafold structures	structures + AAs	USalign	AA+3di, not partitioned (!)	35% min	custom		lightblue	B
62	alphafold structures	structures + AAs	USalign	AA+3di, not partitioned (!)	35% min	default		lightblue	B
